# Chronic paternal morphine exposure increases sensitivity to morphine-derived antinociception

**DOI:** 10.1101/2021.02.07.430143

**Authors:** Andre B. Toussaint, William Foster, Jessica M. Jones, Samuel Kaufmann, Meghan Wachira, Robert Hughes, Angela R. Bongiovanni, Sydney T. Famularo, Benjamin P. Dunham, Ryan Schwark, Nathan T. Fried, Mathieu E. Wimmer, Ishmail Abdus-Saboor

## Abstract

Parental exposure to drugs of abuse such as opioids can have profound and long-lasting effects on reward processing and drug sensitivity across generations. However, little is known about the impact of long-term paternal exposure to morphine on offspring sensitivity to morphine-derived antinociception during painful experiences. To address this question, we constructed a rat pain scale at millisecond timescales to measure mechanical nociception in a multigenerational morphine exposure paradigm. Surprisingly, while developing the pain scale, we found that von Frey hair filaments (VFHs), the most common stimuli used in pain research, are not painful to rats and morphine did not change the touch-like responses elicited by VFHs. We next deployed this novel pain scale to determine whether chronic morphine exposure in sires impacted pain sensitivity in the next generation. Offspring produced from a cross of morphine-treated sires and drug-naïve dams, did not show any baseline changes in sensitivity to mechanical nociception. However, morphine-sired male progeny displayed a higher sensitivity to the antinociceptive properties of morphine, as measured by our pain scale. These findings demonstrate that long-term paternal exposure to morphine increases sensitivity to morphine-derived analgesia in the subsequent generation.
