## Supplementary material for "Chronic paternal morphine exposure increases sensitivity to morphine-derived antinociception": Table 1

### Sheet: Sheet1
ID	Sex	Strain	Stimuli	look first	orbital tightening	jumping	shaking	guarding	Pain Score	max speed(mm/s^2)	max height (mm)	z pain	z speed	z height	PC Score	SVM score CDLH	Pain Prob
5	Male	Long Evans	CS	0	1	0	0	0	1	324.193	12.0933	-0.375904	-1.07369	-0.44137	-1.10425	-1.5298	0.0661098
6	Male	Long Evans	CS	1	1	0	0	0	1	323.645	7.57339	-0.375904	-1.07462	-1.08323	-1.47373	-1.93782	0.0335528
9	Male	Long Evans	CS	1	0	0	0	0	0	625.578	12.2347	-1.34642	-0.561205	-0.42129	-1.33178	-1.78107	0.0436551
10	Male	Long Evans	CS	0	0	0	0	0	0	359.402	11.3514	-1.34642	-1.01382	-0.546725	-1.67354	-2.15847	0.0230717
19	Male	Long Evans	CS	0	1	0	0	0	1	531.754	5.00786	-0.375904	-0.720746	-1.44755	-1.4723	-1.93624	0.0336423
20	Male	Long Evans	CS	1	0	0	0	1	1	390.148	22.3561	-0.375904	-0.961536	1.01602	-0.199752	-0.530986	0.288246
25	Male	Long Evans	CS	1	0	0	0	1	1	152.234	11.5715	-0.375904	-1.36609	-0.515469	-1.32105	-1.76922	0.0445276
26	Male	Long Evans	CS	1	1	0	0	0	1	443.419	16.3765	-0.375904	-0.870953	0.166872	-0.633853	-1.01036	0.149187
29	Male	Long Evans	CS	0	0	0	0	0	0	457.019	14.0953	-1.34642	-0.847827	-0.157073	-1.35068	-1.80194	0.0421587
30	Male	Long Evans	CS	0	1	0	0	0	1	529.933	14.593	-0.375904	-0.723842	-0.0863963	-0.69178	-1.07432	0.135558
5	Male	Long Evans	DB	1	0	0	0	0	0	527.539	13.8441	-1.34642	-0.727913	-0.192745	-1.29974	-1.74569	0.0463085
6	Male	Long Evans	DB	0	1	0	0	0	1	105.877	5.7647	-0.375904	-1.44492	-1.34007	-1.84198	-2.34447	0.0167808
9	Male	Long Evans	DB	1	0	0	0	1	1	683.082	9.85316	-0.375904	-0.463424	-0.759485	-0.923502	-1.33021	0.091163
10	Male	Long Evans	DB	1	1	0	0	0	1	1022.07	18.6704	-0.375904	0.113	0.492621	0.13961	-0.156234	0.437939
19	Male	Long Evans	DB	1	1	0	0	0	1	233.397	7.27287	-0.375904	-1.22808	-1.1259	-1.58969	-2.06587	0.0270115
20	Male	Long Evans	DB	1	1	0	0	0	1	450.983	12.9922	-0.375904	-0.858091	-0.31372	-0.902425	-1.30694	0.0945868
25	Male	Long Evans	DB	0	1	0	0	1	2	435.2	9.38039	0.594612	-0.884929	-0.826621	-0.668809	-1.04896	0.140832
26	Male	Long Evans	DB	1	1	0	0	0	1	148.4	5.84058	-0.375904	-1.37261	-1.3293	-1.7927	-2.29006	0.0184226
29	Male	Long Evans	DB	0	0	0	0	0	0	876.641	8.1903	-1.34642	-0.134291	-0.995622	-1.40755	-1.86473	0.0379466
30	Male	Long Evans	DB	0	0	0	0	0	0	801.734	6.77678	-1.34642	-0.261665	-1.19635	-1.59881	-2.07594	0.026553
5	Male	Long Evans	LP	0	1	0	0	1	2	1120.24	17.5443	0.594612	0.279931	0.332708	0.69156	0.453277	0.693129
6	Male	Long Evans	LP	0	1	1	0	1	3	1369.07	16.5132	1.56513	0.703048	0.186285	1.4039	1.2399	0.899201
10	Male	Long Evans	LP	0	1	0	0	1	2	1315.14	31.2527	0.594612	0.611344	2.27939	2.00793	1.90692	0.966207
19	Male	Long Evans	LP	0	1	0	0	0	1	1517.33	10.3897	-0.375904	0.955153	-0.683293	-0.0345352	-0.34854	0.357706
20	Male	Long Evans	LP	0	1	0	0	0	1	1204.21	10.9477	-0.375904	0.422716	-0.604053	-0.30621	-0.648546	0.24802
25	Male	Long Evans	LP	0	1	0	1	1	3	1553.58	14.2858	1.56513	1.01679	-0.130021	1.40902	1.24556	0.900093
26	Male	Long Evans	LP	0	1	0	1	1	3	1490.24	14.0801	1.56513	0.909088	-0.159231	1.32806	1.15615	0.885151
29	Male	Long Evans	LP	0	0	0	0	1	1	1227.46	12.9139	-0.375904	0.462251	-0.32484	-0.12217	-0.445313	0.319881
30	Male	Long Evans	LP	0	1	1	0	1	3	1943.56	18.9239	1.56513	1.67993	0.52862	2.18268	2.0999	0.975639
10	Male	Long Evans	HP	0	1	1	1	1	4	585.069	9.40831	2.53564	-0.630088	-0.822657	0.574121	0.323591	0.642982
19	Male	Long Evans	HP	0	1	0	1	1	3	1678.19	25.4458	1.56513	1.22868	1.45477	2.44617	2.39086	0.985199
20	Male	Long Evans	HP	0	1	1	0	1	3	1552.89	22.0105	1.56513	1.01562	0.966938	2.03883	1.94104	0.968099
25	Male	Long Evans	HP	0	1	1	1	1	4	1325.75	26.1849	2.53564	0.629385	1.55973	2.69385	2.66437	0.990768
30	Male	Long Evans	HP	0	1	0	0	1	2	1100.88	16.209	0.594612	0.247011	0.143086	0.562956	0.311261	0.638025
5	Male	Long Evans	.008 VF	0	0	0	0	0	0	490.346	14.5638	-1.34642	-0.791157	-0.0905429	-1.27868	-1.72243	0.0504925
6	Male	Long Evans	.008 VF	1	0	0	0	1	1	338.51	11.5081	-0.375904	-1.04934	-0.524472	-1.13751	-1.56653	0.0651739
9	Male	Long Evans	.008 VF	1	0	0	0	1	1	652.637	14.0429	-0.375904	-0.515193	-0.164514	-0.612369	-0.986633	0.160313
10	Male	Long Evans	.008 VF	0	0	0	0	0	0	309.279	12.7143	-1.34642	-1.09905	-0.353184	-1.61308	-2.0917	0.0272356
19	Male	Long Evans	.008 VF	0	1	0	0	0	1	839.898	22.6867	-0.375904	-0.19677	1.06296	0.282872	0.00196867	0.515368
20	Male	Long Evans	.008 VF	1	0	0	0	0	0	567.529	7.82045	-1.34642	-0.659913	-1.04814	-1.75089	-2.24389	0.0210414
25	Male	Long Evans	.008 VF	1	1	0	0	1	2	412.175	27.3473	0.594612	-0.924081	1.7248	0.774367	0.544719	0.731914
26	Male	Long Evans	.008 VF	0	1	0	0	0	1	131.65	4.41017	-0.375904	-1.40109	-1.53243	-1.92643	-2.43773	0.0151166
29	Male	Long Evans	.008 VF	1	0	0	0	0	0	577.969	8.0408	-1.34642	-0.642161	-1.01685	-1.72233	-2.21235	0.0222002
30	Male	Long Evans	.008 VF	0	1	0	0	0	1	439.787	11.4778	-0.375904	-0.877129	-0.528775	-1.03738	-1.45596	0.0779009
5	Male	Long Evans	10 VF	1	1	0	0	0	1	381.598	16.1113	-0.375904	-0.976075	0.129212	-0.71813	-1.10342	0.134845
6	Male	Long Evans	10 VF	0	0	0	0	1	1	824.799	12.1854	-0.375904	-0.222445	-0.428291	-0.589566	-0.961452	0.16629
9	Male	Long Evans	10 VF	1	1	0	0	0	1	138.448	7.66477	-0.375904	-1.38953	-1.07025	-1.65389	-2.13677	0.0252363
10	Male	Long Evans	10 VF	0	1	0	0	1	2	615.626	18.5284	0.594612	-0.578128	0.472456	0.260663	-0.0225571	0.504721
19	Male	Long Evans	10 VF						0	606.926	16.301	-1.34642	-0.592922	0.156151	-1.01878	-1.43542	0.0805027
25	Male	Long Evans	10 VF	0	0	0	0	0	0	369.546	12.9083	-1.34642	-0.996569	-0.325635	-1.53619	-2.00679	0.0314284
26	Male	Long Evans	10 VF	0	0	0	0	0	0	278.987	9.60228	-1.34642	-1.15056	-0.795112	-1.89778	-2.40609	0.015957
29	Male	Long Evans	10 VF	0	0	0	0	1	1	903.133	27.9851	-0.375904	-0.0892435	1.81537	0.779404	0.550281	0.733806
30	Male	Long Evans	10 VF	0	0	0	0	0	0	452.899	4.50771	-1.34642	-0.854833	-1.51857	-2.13742	-2.67072	0.0101358
5	Male	Long Evans	100 VF	0	0	0	0	0	0	396.284	14.0115	-1.34642	-0.951103	-0.168973	-1.41905	-1.87744	0.0390377
6	Male	Long Evans	100 VF	0	1	0	0	0	1	446.73	19.2818	-0.375904	-0.865323	0.579444	-0.393361	-0.744785	0.225174
10	Male	Long Evans	100 VF	0	1	0	0	1	2	152.939	7.32041	0.594612	-1.36489	-1.11915	-1.12291	-1.55041	0.0669012
19	Male	Long Evans	100 VF	0	0	0	0	0	0	364.436	12.1578	-1.34642	-1.00526	-0.432211	-1.60262	-2.08015	0.0277721
20	Male	Long Evans	100 VF	0	0	0	0	1	1	762.245	19.7036	-0.375904	-0.328813	0.639343	-0.0392856	-0.353785	0.364353
25	Male	Long Evans	100 VF	0	0	0	0	0	0	585.012	10.1727	-1.34642	-0.630185	-0.714108	-1.54118	-2.01231	0.0311378
26	Male	Long Evans	100 VF	0	1	0	0	0	1	235.366	10.7923	-0.375904	-1.22473	-0.626121	-1.30043	-1.74644	0.0485293
29	Male	Long Evans	100 VF	0	1	1	0	0	2	252.656	12.4794	0.594612	-1.19533	-0.386541	-0.600795	-0.973852	0.163325
30	Male	Long Evans	100 VF	0	0	0	0	1	1	329.482	8.34332	-0.375904	-1.06469	-0.973892	-1.40497	-1.86189	0.0400639
6	Male	Long Evans	300 VF	0	0	0	0	1	1	803.114	22.8183	-0.375904	-0.259318	1.08165	0.256348	-0.0273216	0.502652
9	Male	Long Evans	300 VF	0	0	0	0	1	1	1284.41	16.5773	-0.375904	0.55909	0.195387	0.234541	-0.0514022	0.492195
19	Male	Long Evans	300 VF	0	0	0	0	0	0	543.269	25.329	-1.34642	-0.701166	1.43819	-0.34638	-0.692906	0.241287
20	Male	Long Evans	300 VF	0	1	0	1	1	3	1622.44	33.0678	1.56513	1.13388	2.53715	3.01181	3.0155	0.995016
25	Male	Long Evans	300 VF	0	1	0	0	1	2	1802.4	20.6564	0.594612	1.43989	0.774647	1.63667	1.49695	0.934537
26	Male	Long Evans	300 VF	0	0	0	0	1	1	772.421	20.0916	-0.375904	-0.31151	0.694441	0.00269314	-0.307429	0.383199
29	Male	Long Evans	300 VF	1	0	0	0	0	0	744.123	8.75136	-1.34642	-0.359628	-0.915948	-1.496	-1.96242	0.0338616
30	Male	Long Evans	300 VF	0	0	0	0		0	722.611	15.1882	-1.34642	-0.396208	-0.00187397	-0.992407	-1.4063	0.0843277
7	Female	Long Evans	CS	1	0	0	0	0	0	903.125	14.7473	-1.34642	-0.0892571	-0.0644847	-0.845516	-1.24409	0.147292
8	Female	Long Evans	CS	1	1	0	0	0	1	401.605	13.0296	-0.375904	-0.942055	-0.308409	-0.949397	-1.35881	0.129478
11	Female	Long Evans	CS	1	0	0	0	1	1	509.377	6.54441	-0.375904	-0.758796	-1.22935	-1.36955	-1.82278	0.0751199
12	Female	Long Evans	CS	0	0	0	0	0	0	323.874	13.9457	-1.34642	-1.07423	-0.178317	-1.49778	-1.96438	0.0632558
17	Female	Long Evans	CS	0	0	0	0	0	0	732.545	5.06264	-1.34642	-0.379316	-1.43977	-1.80882	-2.30785	0.0413642
18	Female	Long Evans	CS	0	0	0	0	0	0	332.836	4.84112	-1.34642	-1.05899	-1.47123	-2.23184	-2.77499	0.0229274
27	Female	Long Evans	CS	1	1	0	0	0	1	477.556	16.0677	-0.375904	-0.812906	0.123021	-0.624474	-1	0.1919
28	Female	Long Evans	CS	1	1	0	0	0	1	575.601	15.9772	-0.375904	-0.646187	0.110169	-0.532532	-0.89847	0.213271
31	Female	Long Evans	CS	1	1	0	0	0	1	760.35	8.04598	-0.375904	-0.332035	-1.01612	-0.992729	-1.40666	0.122606
32	Female	Long Evans	CS	1	1	0	0	0	1	274.102	6.21763	-0.375904	-1.15886	-1.27575	-1.63458	-2.11544	0.0525402
7	Female	Long Evans	DB	0	0	0	0	1	1	954.92	14.4347	-0.375904	-0.00118354	-0.108876	-0.274148	-0.61314	0.282264
8	Female	Long Evans	DB	1	1	0	0	1	2	383.081	11.322	0.594612	-0.973553	-0.5509	-0.563132	-0.932261	0.205972
11	Female	Long Evans	DB	1	0	0	0	0	0	470.953	14.9818	-1.34642	-0.824134	-0.0311841	-1.26421	-1.70645	0.0863617
12	Female	Long Evans	DB	1	0	0	0	0	0	146.653	12.8093	-1.34642	-1.37558	-0.339693	-1.77008	-2.26507	0.0436334
17	Female	Long Evans	DB	1	0	0	0	0	0	293.406	9.6691	-1.34642	-1.12604	-0.785623	-1.87771	-2.38394	0.0376043
18	Female	Long Evans	DB	0	0	0	0	1	1	585.2	13.6705	-0.375904	-0.629865	-0.217397	-0.711086	-1.09564	0.173299
27	Female	Long Evans	DB	1	0	0	0	0	0	725.021	9.45954	-1.34642	-0.39211	-0.815382	-1.45755	-1.91996	0.0667763
28	Female	Long Evans	DB	0	1	0	0	1	2	620.758	5.8022	0.594612	-0.569401	-1.33475	-0.772882	-1.16388	0.160919
31	Female	Long Evans	DB	1	0	0	0	1	1	264.301	6.77512	-0.375904	-1.17553	-1.19659	-1.599	-2.07616	0.0551494
32	Female	Long Evans	DB	1	1	0	0	0	1	387.046	15.0469	-0.375904	-0.966811	-0.0219395	-0.799489	-1.19327	0.155812
7	Female	Long Evans	LP	0	1	0	1	1	3	1893.69	29.5258	1.56513	1.59513	2.03416	2.99751	2.9997	0.977637
8	Female	Long Evans	LP	0	1	0	0	1	2	1989.61	24.4093	0.594612	1.75823	1.30758	2.13265	2.04465	0.926382
12	Female	Long Evans	LP	0	1	0	1	1	3	1987.44	37.1333	1.56513	1.75454	3.11448	3.71343	3.79028	0.991907
17	Female	Long Evans	LP	0	0	0	1	1	2	1264.11	16.7166	0.594612	0.524571	0.215169	0.769756	0.539627	0.638741
18	Female	Long Evans	LP	0	1	0	0	1	2	1985.26	12.0652	0.594612	1.75083	-0.445361	1.12069	0.92716	0.74559
27	Female	Long Evans	LP	0	1	0	0	1	2	1173.46	18.9784	0.594612	0.370428	0.536359	0.862532	0.642078	0.668962
28	Female	Long Evans	LP	0	0	0	0	1	1	1469.32	24.9332	-0.375904	0.873516	1.38198	1.1039	0.908619	0.740977
31	Female	Long Evans	LP	0	1	0	0	1	2	2364.8	25.0887	0.594612	2.39621	1.40406	2.56821	2.52563	0.959284
32	Female	Long Evans	LP	0	1	0	0	1	2	1575.69	23.1257	0.594612	1.05439	1.1253	1.60854	1.46589	0.855414
7	Female	Long Evans	HP	0	1	0	1	1	3	1449.44	21.7046	1.56513	0.839711	0.923498	1.90906	1.79774	0.901182
8	Female	Long Evans	HP	0	1	0	0	1	2	1706.71	24.8914	0.594612	1.27718	1.37604	1.8854	1.77161	0.898107
12	Female	Long Evans	HP	0	1	1	1	1	4	1542.12	19.0205	2.53564	0.997307	0.542338	2.32828	2.26068	0.943432
28	Female	Long Evans	HP	0	1	1	0	1	3	1043.69	20.3774	1.56513	0.149763	0.735027	1.38966	1.22418	0.81192
31	Female	Long Evans	HP	0	1	0	1	1	3	1265.55	15.1365	1.56513	0.52702	-0.00921571	1.18665	1	0.763183
7	Female	Long Evans	.008 VF	0	1	0	0	1	2	1316.33	16.968	0.594612	0.613367	0.250869	0.843179	0.620707	0.757011
8	Female	Long Evans	.008 VF	0	0	0	0	1	1	743.526	13.8261	-0.375904	-0.360643	-0.195301	-0.537986	-0.904492	0.180464
11	Female	Long Evans	.008 VF	0	0	0	0	0	0	727.062	11.2513	-1.34642	-0.388639	-0.56094	-1.30924	-1.75617	0.0477549
12	Female	Long Evans	.008 VF	0	0	0	0	0	0	426.529	15.8421	-1.34642	-0.899673	0.0909842	-1.23899	-1.6786	0.0542698
17	Female	Long Evans	.008 VF	1	0	0	0	0	0	186.717	9.23713	-1.34642	-1.30746	-0.846965	-2.02106	-2.54223	0.0126387
18	Female	Long Evans	.008 VF	0	1	0	0	1	2	497.853	10.3046	0.594612	-0.778392	-0.695377	-0.529899	-0.895563	0.18277
27	Female	Long Evans	.008 VF	1	1	0	0	0	1	256.007	12.6946	-0.375904	-1.18963	-0.355982	-1.12424	-1.55189	0.0667412
28	Female	Long Evans	.008 VF	0	1	0	0	0	1	245.313	11.1855	-0.375904	-1.20782	-0.570284	-1.25826	-1.69988	0.0524042
7	Female	Long Evans	10 VF	0	0	0	0	1	1	1707.32	27.5353	-0.375904	1.27822	1.7515	1.55741	1.40942	0.924597
8	Female	Long Evans	10 VF	1	0	0	0	1	1	420.791	10.1001	-0.375904	-0.90943	-0.724418	-1.16907	-1.60139	0.0615803
11	Female	Long Evans	10 VF	1	1	0	0	0	1	710.177	15.817	-0.375904	-0.417351	0.0874198	-0.409269	-0.762353	0.219894
12	Female	Long Evans	10 VF	1	1	0	0	0	1	818.141	20.9808	-0.375904	-0.233766	0.820713	0.121591	-0.176132	0.43834
28	Female	Long Evans	10 VF	1	1	0	0	1	2	211.337	13.7508	0.594612	-1.26559	-0.205994	-0.53888	-0.90548	0.18021
31	Female	Long Evans	10 VF	0	0	0	0	1	1	710.939	20.1603	-0.375904	-0.416055	0.704197	-0.0539866	-0.370019	0.357847
7	Female	Long Evans	100 VF	1	1	0	0	0	1	562.015	18.9667	-0.375904	-0.669289	0.534698	-0.302285	-0.644212	0.257109
8	Female	Long Evans	100 VF	1	0	0	0	1	1	488.488	16.4404	-0.375904	-0.794317	0.175947	-0.582978	-0.954177	0.168049
11	Female	Long Evans	100 VF	1	0	0	0	0	0	359.964	13.3965	-1.34642	-1.01286	-0.256307	-1.50605	-1.97351	0.033237
12	Female	Long Evans	100 VF	1	0	0	0	0	0	316.687	9.75823	-1.34642	-1.08645	-0.772966	-1.84685	-2.34986	0.0175657
17	Female	Long Evans	100 VF	0	0	0	0	1	1	559.907	12.205	-0.375904	-0.672874	-0.425508	-0.856327	-1.25603	0.106796
18	Female	Long Evans	100 VF	0	0	0	1	1	2	622.998	12.0013	0.594612	-0.565592	-0.454435	-0.264627	-0.602626	0.271148
27	Female	Long Evans	100 VF	0	0	0	0	1	1	647.564	8.57505	-0.375904	-0.52382	-0.940985	-1.06381	-1.48515	0.0743357
28	Female	Long Evans	100 VF	0	0	0	0	1	1	366.382	9.71622	-0.375904	-1.00195	-0.778931	-1.25553	-1.69686	0.0526647
31	Female	Long Evans	100 VF	0	1	0	0	1	2	992.141	20.0914	0.594612	0.062108	0.694413	0.769684	0.539548	0.730148
32	Female	Long Evans	100 VF	0	0	0	0	1	1	685.724	17.0302	-0.375904	-0.458931	0.259702	-0.335018	-0.680358	0.245299
7	Female	Long Evans	300 VF	0	0	0	0	1	1	435.9	14.6644	-0.375904	-0.883739	-0.076257	-0.781216	-1.17309	0.121339
8	Female	Long Evans	300 VF	0	1	0	0	1	2	1347.52	13.6414	0.594612	0.666404	-0.22153	0.603253	0.35576	0.662867
11	Female	Long Evans	300 VF	1	0	0	0	1	1	178.807	13.0554	-0.375904	-1.32091	-0.304746	-1.17301	-1.60574	0.0611456
12	Female	Long Evans	300 VF	0	0	0	0	1	1	293.122	12.1477	-0.375904	-1.12652	-0.433645	-1.13128	-1.55966	0.0659051
17	Female	Long Evans	300 VF	0	0	0	0	1	1	461.555	19.3486	-0.375904	-0.840114	0.58893	-0.372889	-0.722179	0.2321
18	Female	Long Evans	300 VF	0	0	0	0	1	1	610.208	17.9138	-0.375904	-0.587341	0.385179	-0.339402	-0.685199	0.243746
27	Female	Long Evans	300 VF	0	0	0	0	1	1	404.615	17.8503	-0.375904	-0.936936	0.376162	-0.55287	-0.920929	0.17628
28	Female	Long Evans	300 VF	0	1	0	0	1	2	411.43	22.1667	0.594612	-0.925348	0.989119	0.350759	0.0769354	0.547785
31	Female	Long Evans	300 VF	0	1	0	0	1	2	972.664	13.2128	0.594612	0.0289888	-0.282394	0.188504	-0.102241	0.470151
32	Female	Long Evans	300 VF	1	0	0	0	1	1	412.755	16.3473	-0.375904	-0.923095	0.162726	-0.667302	-1.04729	0.14663
1	Male	Spragues	CS	0	0	0	0	0	0	343.57	10.8654	-1.34642	-1.04074	-0.61574	-1.72925	-2.21999	0.00123631
2	Male	Spragues	CS	0	0	0	0	0	0	676.627	8.74829	-1.34642	-0.4744	-0.916384	-1.56463	-2.0382	0.00237546
15	Male	Spragues	CS	0	0	0	0	0	0	240.575	8.09628	-1.34642	-1.21587	-1.00897	-2.05962	-2.5848	0.000332907
16	Male	Spragues	CS	0	1	0	0	0	1	890.549	26.3871	-0.375904	-0.110642	1.58844	0.636222	0.392168	0.9374
21	Male	Spragues	CS	0	0	0	0	0	0	643.71	7.41718	-1.34642	-0.530373	-1.10541	-1.70663	-2.19501	0.00135243
22	Male	Spragues	CS	0	0	0	0	1	1	333.79	11.0274	-0.375904	-1.05737	-0.592735	-1.18152	-1.61514	0.0107968
35	Male	Spragues	CS	0	0	0	0	1	1	1417.22	20.713	-0.375904	0.784923	0.782684	0.706657	0.469947	0.95195
36	Male	Spragues	CS	0	0	0	0	1	1	646.421	10.8512	-0.375904	-0.525763	-0.617757	-0.879181	-1.28127	0.0350233
39	Male	Spragues	CS	0	0	0	0	0	0	604.276	9.87239	-1.34642	-0.597428	-0.756754	-1.54618	-2.01783	0.00255576
40	Male	Spragues	CS	1	1	0	0	1	2	2022.69	19.6415	0.594612	1.81448	0.630524	1.77701	1.65192	0.999283
1	Male	Spragues	DB	0	0	0	0	0	0	553.777	6.22222	-1.34642	-0.683297	-1.2751	-1.89528	-2.40333	0.000639485
2	Male	Spragues	DB	1	1	0	0	0	1	209.048	9.19618	-0.375904	-1.26948	-0.85278	-1.45737	-1.91975	0.00363359
15	Male	Spragues	DB	1	1	0	0	0	1	520.096	12.1347	-0.375904	-0.74057	-0.435491	-0.902398	-1.30691	0.0320353
16	Male	Spragues	DB	1	1	0	0	0	1	197.19	8.53341	-0.375904	-1.28965	-0.946898	-1.52348	-1.99276	0.00279639
21	Male	Spragues	DB	1	0	0	0	0	0	441.978	13.7824	-1.34642	-0.873403	-0.201507	-1.39146	-1.84697	0.00471649
22	Male	Spragues	DB	0	0	0	0	0	0	760.94	7.21736	-1.34642	-0.331032	-1.13379	-1.60417	-2.08187	0.00203073
35	Male	Spragues	DB	0	0	0	0	1	1	743.415	17.704	-0.375904	-0.360832	0.355386	-0.221574	-0.555084	0.331222
36	Male	Spragues	DB	0	1	0	0	1	2	301.401	10.1451	0.594612	-1.11244	-0.718027	-0.741943	-1.12972	0.058929
39	Male	Spragues	DB	1	1	0	0	0	1	707.038	6.78428	-0.375904	-0.422689	-1.19529	-1.14972	-1.58002	0.0122336
40	Male	Spragues	DB	0	1	0	0	1	2	688.548	19.2671	0.594612	-0.454129	0.577357	0.394834	0.125606	0.851579
1	Male	Spragues	LP	0	1	1	0	1	3	1410.34	23.3676	1.56513	0.773224	1.15965	2.00518	1.90389	0.99971
2	Male	Spragues	LP	0	0	0	1	1	2	1775.68	32.8936	0.594612	1.39446	2.51241	2.60843	2.57005	0.999974
15	Male	Spragues	LP	0	0	0	0	1	1	720.643	4.47183	-0.375904	-0.399554	-1.52367	-1.32469	-1.77323	0.00614107
16	Male	Spragues	LP	0	0	0	0	1	1	1552.02	20.1827	-0.375904	1.01414	0.707378	0.799938	0.572956	0.966333
21	Male	Spragues	LP	0	0	0	0	1	1	1064.57	21.1201	-0.375904	0.185268	0.840495	0.382617	0.112115	0.845337
22	Male	Spragues	LP	0	1	0	0	1	2	1062.36	19.8081	0.594612	0.18151	0.654182	0.817699	0.59257	0.968555
35	Male	Spragues	LP	0	0	0	1	1	2	1757.41	16.118	0.594612	1.36339	0.130164	1.22066	1.03755	0.993497
36	Male	Spragues	LP	0	1	0	0	1	2	1180.35	10.0043	0.594612	0.382143	-0.738022	0.137024	-0.159089	0.673149
39	Male	Spragues	LP	0	1	0	0	1	2	1475.29	16.811	0.594612	0.883667	0.228574	0.991406	0.784392	0.983982
40	Male	Spragues	LP	0	1	0	1	0	2	1980.23	32.6027	0.594612	1.74228	2.4711	2.79192	2.77267	0.999987
1	Male	Spragues	HP	0	1	0	0	0	1	1083.82	12.4196	-0.375904	0.218001	-0.395033	-0.308037	-0.650564	0.25994
2	Male	Spragues	HP	0	1	0	0	1	2	1076.68	24.1815	0.594612	0.20586	1.27523	1.18917	1.00278	0.992637
15	Male	Spragues	HP	0	1	0	1	0	2	1303.96	25.3389	0.594612	0.592333	1.43959	1.5139	1.36137	0.997963
16	Male	Spragues	HP	0	1	0	1	1	3	1744.25	26.8013	1.56513	1.34101	1.64726	2.62373	2.58694	0.999975
21	Male	Spragues	HP	0	1	0	0	1	2	1964.46	22.642	0.594612	1.71546	1.05661	1.96292	1.85722	0.999657
35	Male	Spragues	HP	0	1	0	1	1	3	851.905	24.1576	1.56513	-0.176353	1.27184	1.50391	1.35035	0.997881
39	Male	Spragues	HP	0	1	0	1	1	3	1471.74	19.6102	1.56513	0.877631	0.626079	1.7607	1.63391	0.999235
1	Male	Spragues	.008 VF	0	0	0	0	0	0	327.798	8.6354	-1.34642	-1.06756	-0.932415	-1.92725	-2.43863	0.0150932
2	Male	Spragues	.008 VF	1	0	0	0	1	1	646.098	10.5611	-0.375904	-0.526312	-0.658953	-0.903187	-1.30778	0.0985188
15	Male	Spragues	.008 VF	1	1	0	0	0	1	205.936	11.972	-0.375904	-1.27478	-0.458596	-1.23395	-1.67304	0.0547683
16	Male	Spragues	.008 VF	1	1	0	0	0	1	368.021	13.0279	-0.375904	-0.999162	-0.308651	-0.983559	-1.39653	0.0856476
21	Male	Spragues	.008 VF	1	0	0	0	1	1	417.868	8.18101	-0.375904	-0.914401	-0.996941	-1.32867	-1.77764	0.0460875
22	Male	Spragues	.008 VF	1	0	0	0	1	1	719.681	12.7859	-0.375904	-0.40119	-0.343016	-0.647047	-1.02493	0.151559
35	Male	Spragues	.008 VF	0	0	0	0	0	0	779.698	9.88587	-1.34642	-0.299136	-0.75484	-1.36736	-1.82036	0.0429325
36	Male	Spragues	.008 VF	0	0	0	0	1	1	553.489	16.4979	-0.375904	-0.683787	0.184112	-0.512433	-0.876274	0.187828
39	Male	Spragues	.008 VF	0	1	0	0	1	2	945.14	12.1581	0.594612	-0.0178137	-0.432168	0.0745325	-0.228098	0.416252
40	Male	Spragues	.008 VF	1	0	0	0	1	1	503.482	12.0458	-0.375904	-0.76882	-0.448116	-0.926486	-1.33351	0.0946198
1	Male	Spragues	10 VF	0	1	0	0	1	2	918.119	16.2985	0.594612	-0.0637609	0.155796	0.385107	0.114865	0.56405
2	Male	Spragues	10 VF	0	1	0	0	0	1	513.708	11.3479	-0.375904	-0.751432	-0.547222	-0.97309	-1.38497	0.0872335
15	Male	Spragues	10 VF	0	0	0	0	0	0	603.482	8.8906	-1.34642	-0.598778	-0.896175	-1.62712	-2.10721	0.0265309
16	Male	Spragues	10 VF	0	0	0	0	1	1	2155.67	29.7617	-0.375904	2.0406	2.06766	2.19335	2.11169	0.976489
35	Male	Spragues	10 VF	0	0	0	0	1	1	720.108	10.4191	-0.375904	-0.400464	-0.679118	-0.839798	-1.23778	0.109858
36	Male	Spragues	10 VF	0	0	0	0	1	1	417.413	18.5093	-0.375904	-0.915174	0.469744	-0.486115	-0.847213	0.195651
39	Male	Spragues	10 VF	0	0	0	0	1	1	878.722	17.9156	-0.375904	-0.130753	0.385435	-0.0672241	-0.384637	0.352032
40	Male	Spragues	10 VF	0	0	0	0	1	1	844.866	14.7699	-0.375904	-0.188322	-0.0612753	-0.358283	-0.70605	0.237131
1	Male	Spragues	100 VF	0	0	0	0	1	1	463.431	7.67631	-0.375904	-0.836924	-1.06861	-1.32371	-1.77216	0.0465081
2	Male	Spragues	100 VF	0	0	0	0	1	1	328.188	15.2833	-0.375904	-1.06689	0.0116309	-0.839823	-1.23781	0.109854
15	Male	Spragues	100 VF	1	0	0	0	1	1	238.802	15.2027	-0.375904	-1.21889	0.000185128	-0.936958	-1.34507	0.0929128
21	Male	Spragues	100 VF	0	0	0	0	1	1	405.616	17.7004	-0.375904	-0.935234	0.354875	-0.564091	-0.93332	0.173176
22	Male	Spragues	100 VF	0	1	0	0	1	2	219.993	20.1258	0.594612	-1.25087	0.699298	-0.00976801	-0.32119	0.377565
35	Male	Spragues	100 VF	0	1	0	0	1	2	901.031	19.5429	0.594612	-0.0928178	0.616522	0.632611	0.38818	0.675335
36	Male	Spragues	100 VF	0	0	0	0	1	1	475.347	13.6015	-0.375904	-0.816662	-0.227196	-0.828009	-1.22476	0.112089
39	Male	Spragues	100 VF	0	1	0	0	1	2	1240.69	23.4048	0.594612	0.484747	1.16494	1.29194	1.11626	0.880507
40	Male	Spragues	100 VF	0	0	0	0	1	1	554.93	17.8321	-0.375904	-0.681337	0.373577	-0.402072	-0.754405	0.222272
1	Male	Spragues	300 VF	0	0	0	0	0	0	524.567	10.2652	-1.34642	-0.732967	-0.700972	-1.59487	-2.0716	0.0281764
2	Male	Spragues	300 VF	0	1	0	0	1	2	190.175	24.8433	0.594612	-1.30158	1.36921	0.345077	0.0706609	0.545083
15	Male	Spragues	300 VF	0	1	0	0	1	2	624.604	11.4318	0.594612	-0.562861	-0.535308	-0.309484	-0.652161	0.25448
16	Male	Spragues	300 VF	0	0	0	1	1	2	1086.88	24.8055	0.594612	0.223205	1.36385	1.25044	1.07044	0.871874
21	Male	Spragues	300 VF	0	1	0	0	0	1	874.366	20.5835	-0.375904	-0.13816	0.764294	0.146123	-0.149041	0.449958
22	Male	Spragues	300 VF	0	0	0	1	1	2	779.37	19.7968	0.594612	-0.299693	0.652578	0.530081	0.274957	0.630818
35	Male	Spragues	300 VF	0	0	0	0	1	1	1646.73	21.7421	-0.375904	1.17519	0.928823	1.02317	0.819468	0.814821
36	Male	Spragues	300 VF	0	0	0	0	1	1	98.6941	12.649	-0.375904	-1.45713	-0.362457	-1.28734	-1.73199	0.0497018
39	Male	Spragues	300 VF	0	0	0	0	0	0	1185.33	11.9079	-1.34642	0.390612	-0.467698	-0.791374	-1.18431	0.119277
40	Male	Spragues	300 VF	0	0	0	0	1	1	557.649	19.7767	-0.375904	-0.676713	0.649723	-0.240594	-0.576088	0.280355
3	Female	Spragues	CS	1	0	0	0	0	0	588.053	8.31651	-1.34642	-0.625014	-0.977699	-1.68961	-2.17621	0.00917478
4	Female	Spragues	CS	0	0	0	0	0	0	659.054	7.07708	-1.34642	-0.504282	-1.15371	-1.71885	-2.2085	0.00864422
13	Female	Spragues	CS	1	0	0	0	1	1	612.767	5.21134	-0.375904	-0.582989	-1.41865	-1.37361	-1.82726	0.0174225
23	Female	Spragues	CS	1	1	0	0	0	1	214.641	10.1586	-0.375904	-1.25997	-0.71611	-1.37315	-1.82675	0.0174389
24	Female	Spragues	CS	0	1	0	0	1	2	739.196	11.8755	0.594612	-0.368006	-0.472299	-0.157175	-0.483969	0.177771
33	Female	Spragues	CS	1	0	0	0	0	0	367.719	13.1998	-1.34642	-0.999675	-0.28424	-1.51424	-1.98256	0.0131054
34	Female	Spragues	CS	0	1	0	0	0	1	557.002	18.5288	-0.375904	-0.677814	0.472513	-0.343107	-0.68929	0.128557
37	Female	Spragues	CS	1	1	0	0	0	1	474.091	18.5324	-0.375904	-0.818798	0.473025	-0.426809	-0.781722	0.110478
38	Female	Spragues	CS	1	0	0	0	0	0	668.3	11.3564	-1.34642	-0.48856	-0.546015	-1.36019	-1.81244	0.0179013
3	Female	Spragues	DB	1	1	0	0	0	1	273.094	9.49462	-0.375904	-1.16058	-0.8104	-1.36812	-1.8212	0.0176168
4	Female	Spragues	DB	1	1	0	0	0	1	554.302	12.785	-0.375904	-0.682405	-0.343144	-0.814665	-1.21002	0.0529871
13	Female	Spragues	DB	0	0	0	0	0	0	332.381	10.592	-1.34642	-1.05976	-0.654565	-1.7629	-2.25715	0.00790161
23	Female	Spragues	DB	0	0	0	0	0	0	678.482	9.07051	-1.34642	-0.471246	-0.870626	-1.53645	-2.00709	0.0125277
24	Female	Spragues	DB	0	1	0	0	1	2	742.853	12.469	0.594612	-0.361788	-0.388018	-0.105027	-0.426383	0.193987
33	Female	Spragues	DB	0	0	0	0	1	1	721.142	14.3721	-0.375904	-0.398706	-0.117766	-0.516097	-0.880321	0.0936862
34	Female	Spragues	DB	1	0	0	0	1	1	595.027	13.3705	-0.375904	-0.613155	-0.259999	-0.725617	-1.11169	0.0629622
37	Female	Spragues	DB	0	0	0	0	1	1	511.909	10.7553	-0.375904	-0.754491	-0.631375	-1.02328	-1.4404	0.0351562
38	Female	Spragues	DB	1	0	0	0	1	1	1008.82	14.9542	-0.375904	0.0904694	-0.0351035	-0.177139	-0.506015	0.171851
3	Female	Spragues	LP	0	1	0	1	1	3	2791.3	18.064	1.56513	3.12144	0.406509	2.97133	2.9708	0.992612
4	Female	Spragues	LP	0	1	1	0	1	3	1514.23	9.54407	1.56513	0.949882	-0.803378	0.982122	0.774139	0.692275
13	Female	Spragues	LP	0	1	0	0	1	2	1429.88	13.8935	0.594612	0.806451	-0.18573	0.707268	0.470623	0.561118
14	Female	Spragues	LP	0	1	1	0	1	3	2448.01	35.9305	1.56513	2.53771	2.94367	4.08186	4.19713	0.999242
23	Female	Spragues	LP	0	0	0	0	0	0	1119.7	9.69628	-1.34642	0.279013	-0.781763	-1.03838	-1.45707	0.0341183
24	Female	Spragues	LP	0	0	0	0	0	0	670.708	8.76277	-1.34642	-0.484465	-0.914327	-1.56945	-2.04352	0.0117158
33	Female	Spragues	LP	0	0	0	0	1	1	1499.78	16.8832	-0.375904	0.925311	0.238827	0.4777	0.217114	0.443672
34	Female	Spragues	LP	0	1	0	0	1	2	1944.69	17.3698	0.594612	1.68185	0.307928	1.51256	1.3599	0.870041
37	Female	Spragues	LP	0	1	0	0	1	2	1747.67	30.72	0.594612	1.34683	2.20374	2.40264	2.3428	0.976598
38	Female	Spragues	LP	0	1	0	0	1	2	1197.84	17.8977	0.594612	0.411884	0.382893	0.799022	0.571945	0.606909
3	Female	Spragues	HP	0	na	1	1	1	3	2729.57	27.8477	1.56513	3.01648	1.79586	3.70736	3.78358	0.998364
13	Female	Spragues	HP	0	1	0	0	1	2	896.325	17.4127	0.594612	-0.10082	0.31402	0.453971	0.190911	0.431666
14	Female	Spragues	HP	0	1	0	0	1	2	1276.71	13.9471	0.594612	0.545997	-0.178118	0.556467	0.304096	0.483922
23	Female	Spragues	HP	0	1	0	0	1	2	1066.36	12.9324	0.594612	0.188312	-0.322212	0.26054	-0.0226922	0.337885
24	Female	Spragues	HP	0	1	1	0	0	2	1145.25	12.5137	0.594612	0.322459	-0.381671	0.306288	0.0278265	0.359236
33	Female	Spragues	HP	0	1	0	0	1	2	1429.47	20.0346	0.594612	0.805754	0.686347	1.2081	1.02369	0.781662
34	Female	Spragues	HP	0	1	0	0	1	2	1389.02	24.1085	0.594612	0.736971	1.26487	1.49965	1.34563	0.867009
37	Female	Spragues	HP	0	0	0	0	1	1	422.276	13.4254	-0.375904	-0.906905	-0.252203	-0.896149	-1.30001	0.0451834
38	Female	Spragues	HP	0	0	0	1	1	2	1022.23	24.8518	0.594612	0.113272	1.37042	1.18872	1.00229	0.774785
3	Female	Spragues	.008 VF	1	0	0	0	0	0	476.316	7.26087	-1.34642	-0.815014	-1.12761	-1.88898	-2.39637	0.0162243
13	Female	Spragues	.008 VF	1	0	0	0	0	0	578.393	12.3099	-1.34642	-0.64144	-0.410612	-1.37345	-1.82708	0.0424553
14	Female	Spragues	.008 VF	1	0	0	0	0	0	394.815	3.15821	-1.34642	-0.953601	-1.71021	-2.30641	-2.85734	0.00734998
23	Female	Spragues	.008 VF	1	0	0	0	1	1	303.94	10.6153	-0.375904	-1.10813	-0.651256	-1.2454	-1.68568	0.0536423
24	Female	Spragues	.008 VF	1	1	0	0	0	1	297.567	11.2718	-0.375904	-1.11896	-0.558029	-1.19827	-1.63364	0.0584215
33	Female	Spragues	.008 VF	1	1	0	0	0	1	405.956	14.0599	-0.375904	-0.934656	-0.1621	-0.860893	-1.26107	0.105963
34	Female	Spragues	.008 VF	0	1	0	0	1	2	805.685	18.4428	0.594612	-0.254947	0.460301	0.446224	0.182355	0.592633
37	Female	Spragues	.008 VF	0	0	0	0	0	0	140.303	11.3023	-1.34642	-1.38638	-0.553697	-1.89952	-2.40801	0.0159047
38	Female	Spragues	.008 VF	1	0	0	0	1	1	649.356	12.7338	-0.375904	-0.520772	-0.350415	-0.722545	-1.1083	0.133859
3	Female	Spragues	10 VF	0	1	0	0	1	2	826.163	10.8942	0.594612	-0.220125	-0.61165	-0.149165	-0.475124	0.317061
4	Female	Spragues	10 VF	0	0	0	0	0	0	354.054	16.2891	-1.34642	-1.02291	0.154461	-1.27593	-1.7194	0.0507457
13	Female	Spragues	10 VF	0	0	0	0	0	0	803.931	20.1759	-1.34642	-0.257929	0.706412	-0.502913	-0.865763	0.19063
14	Female	Spragues	10 VF	0	0	0	0	0	0	803.658	11.2697	-1.34642	-0.258393	-0.558327	-1.23014	-1.66882	0.0551486
24	Female	Spragues	10 VF	0	0	0	0	1	1	1766.31	22.0599	-0.375904	1.37853	0.973953	1.17026	0.981893	0.853686
33	Female	Spragues	10 VF	0	0	0	0	0	0	1053	7.33287	-1.34642	0.165594	-1.11738	-1.29886	-1.74472	0.0486681
34	Female	Spragues	10 VF	1	0	0	0	0	0	748.534	21.5833	-1.34642	-0.352128	0.906272	-0.44416	-0.800883	0.208628
37	Female	Spragues	10 VF	0	1	0	0	1	2	1476.03	30.1824	0.594612	0.884925	2.1274	2.08356	1.99044	0.971136
38	Female	Spragues	10 VF	0	0	0	0	0	0	818.188	13.891	-1.34642	-0.233686	-0.186085	-1.00146	-1.4163	0.0829965
3	Female	Spragues	100 VF	0	1	0	0	0	1	610.732	16.4267	-0.375904	-0.58645	0.174001	-0.460251	-0.818652	0.203577
4	Female	Spragues	100 VF	0	0	0	0	1	1	344.396	11.1813	-0.375904	-1.03933	-0.57088	-1.15822	-1.58941	0.0627947
13	Female	Spragues	100 VF	0	0	0	0	1	1	769.841	15.6837	-0.375904	-0.315897	0.0684903	-0.359704	-0.707619	0.236638
14	Female	Spragues	100 VF	1	0	0	0	1	1	1522.99	31.1044	-0.375904	0.964777	2.25833	1.66198	1.5249	0.937445
23	Female	Spragues	100 VF	0	1	0	0	0	1	128.283	4.50079	-0.375904	-1.40682	-1.51956	-1.92244	-2.43332	0.0152308
24	Female	Spragues	100 VF	0	1	0	0	0	1	326.915	9.58944	-0.375904	-1.06906	-0.796935	-1.30586	-1.75244	0.0480504
33	Female	Spragues	100 VF	0	0	0	0	0	0	499.704	9.91774	-1.34642	-0.775245	-0.750314	-1.64842	-2.13073	0.0254958
34	Female	Spragues	100 VF	0	1	0	0	1	2	994.683	20.3324	0.594612	0.0664305	0.728636	0.791931	0.564114	0.738473
37	Female	Spragues	100 VF	0	0	0	0	1	1	483.751	7.17504	-0.375904	-0.802372	-1.1398	-1.34404	-1.7946	0.044809
38	Female	Spragues	100 VF	0	0	0	0	0	0	617.65	8.93301	-1.34642	-0.574686	-0.890152	-1.60931	-2.08754	0.027428
3	Female	Spragues	300 VF	0	0	0	0	0	0	710.088	14.0408	-1.34642	-0.417502	-0.164812	-1.09875	-1.52373	0.0698532
4	Female	Spragues	300 VF	0	1	0	0	1	2	882.387	11.4923	0.594612	-0.124521	-0.526716	-0.0433865	-0.358314	0.362533
13	Female	Spragues	300 VF	0	0	0	0	0	0	75.5849	15.6419	-1.34642	-1.49643	0.0625544	-1.61087	-2.08927	0.0273478
14	Female	Spragues	300 VF	1	0	0	0	1	1	182.869	20.2937	-0.375904	-1.314	0.723141	-0.578084	-0.948772	0.169366
23	Female	Spragues	300 VF	0	0	0	0	1	1	98.1752	13.136	-0.375904	-1.45801	-0.2933	-1.24812	-1.68868	0.0533786
24	Female	Spragues	300 VF	0	0	0	0	0	0	644.453	12.1292	-1.34642	-0.52911	-0.436272	-1.32127	-1.76946	0.0467159
33	Female	Spragues	300 VF	0	1	0	0	0	1	854.403	11.1938	-0.375904	-0.172105	-0.569105	-0.640511	-1.01771	0.153178
34	Female	Spragues	300 VF	0	0	0	0	1	1	258.458	9.85862	-0.375904	-1.18547	-0.75871	-1.35324	-1.80477	0.0440594
37	Female	Spragues	300 VF	0	1	0	0	1	2	1014.77	17.0917	0.594612	0.100587	0.268436	0.547767	0.294488	0.638684
38	Female	Spragues	300 VF	0	0	0	0	1	1	520.145	15.482	-0.375904	-0.740486	0.0398476	-0.629133	-1.00515	0.156031
