## Supplementary material for "Chronic paternal morphine exposure increases sensitivity to morphine-derived antinociception": Table 2

### Sheet: Sheet1
``				Behaviors					Results
VFH ID	Stimuli	Date	Timepoint	look first	orbital tightening	jumping	shaking	guarding	Pain score	Max speed	Max Height	z pain	z speed	z height	PC Score	SVM score	Pain Prob
401	CS	2020-09-14	15 min	1	0	0	0	0	0	529.765	10.316	-1.31067	-0.601436	-0.793248	-1.54479	-2.39485	0.0164762
402	CS	2020-09-14	15 min	1	0	0	0	0	0	85.3404	5.91029	-1.31067	-1.30985	-1.40282	-2.32178	-3.52062	0.00258883
403	CS	2020-09-14	15 min	0	0	0	0	0	0	362.514	9.66012	-1.31067	-0.868033	-0.883996	-1.75709	-2.70245	0.00996419
404	CS	2020-09-14	15 min	1	0	0	0	0	0	N/A	N/A	-1.31067				-0.1566	0.405695
413	CS	2020-09-15	15 min	1	0	0	0	0	0	129.092	4.853	-1.31067	-1.24011	-1.54911
414	CS	2020-09-15	15 min	0	0	0	0	0	0	260.555	11.001	-1.31067	-1.03055	-0.698471
415	CS	2020-09-15	15 min	1	0	0	0	0	0	444.404	12.27	-1.31067	-0.737501	-0.522892
416	CS	2020-09-15	15 min	1	0	0	0	0	0	30.303	7.015	-1.31067	-1.39757	-1.24998
409	CS	2020-09-28	15 min	0	0	0	0	0	0	na	na	-1.31067	#VALUE!	#VALUE!
410	CS	2020-09-28	15 min	1	0	0	0	0	0	140.017	10.7652	-1.31067	-1.22269	-0.731097
411	CS	2020-09-28	15 min	0	0	0	0	0	0	156.226	12.226	-1.31067	-1.19685	-0.52898
412	CS	2020-09-28	15 min	0	0	0	0	0	0	278.968	1.46	-1.31067	-1.0012	-2.01857
405	CS	2020-10-05	15 min	1	0	0	0	0	0	289.952	8.0311	-1.31067	-0.983696	-1.10939
406	CS	2020-10-05	15 min	1	0	0	0	0	0	808.734	5.812	-1.31067	-0.156762	-1.41642
407	CS	2020-10-05	15 min	1	0	0	0	0	0	273.409	7.5325	-1.31067	-1.01007	-1.17837
408	CS	2020-10-05	15 min	0	0	0	0	0	0	na	na	-1.31067	#VALUE!	#VALUE!
401	HP	2020-09-07	15 min	0	0	0	0	1	1	355.244	12.5049	-0.312369	-0.879621	-0.490391	-0.983798	-1.58202	0.0604909
402	HP	2020-09-07	15 min	0	0	0	0	0	0	49.4971	6.02706	-1.31067	-1.36698	-1.38667	-2.34671	-3.55674	0.00243885
403	HP	2020-09-07	15 min	0	0	0	0	0	0	na	na	-1.31067	#VALUE!	#VALUE!		-0.1566	0.405695
404	HP	2020-09-07	15 min	0	0	0	0	0	0	294.006	8.56197	-1.31067	-0.977234	-1.03594	-1.91036	-2.92452	0.0069188
405	HP	2020-09-07	15 min	0	0	0	0	0	0	299.514	14.9587	-1.31067	-0.968454	-0.150882	-1.3938	-2.17607	0.0235029
406	HP	2020-09-07	15 min	0	0	0	1	0	1	428.333	10.2251	-0.312369	-0.763118	-0.805825	-1.09616	-1.74482	0.0468633
407	HP	2020-09-07	15 min	0	0	0	1	1	2	809.444	11.3122	0.685934	-0.15563	-0.655413	-0.0920933	-0.290034	0.353701
408	HP	2020-09-07	15 min	0	0	0	0	1	1	1042.15	19.3371	-0.312369	0.215305	0.454915	0.218933	0.160612	0.535848
409	HP	2020-09-07	15 min	0	0	0	0	1	1	145.248	10.4106	-0.312369	-1.21435	-0.780159	-1.35194	-2.11542	0.0259225
410	HP	2020-09-07	15 min	0	0	0	0	1	1	918.529	14.8607	-0.312369	0.0182509	-0.164441	-0.257043	-0.529029	0.2692
411	HP	2020-09-07	15 min	0	0	0	1	0	1	123.659	10.2228	-0.312369	-1.24877	-0.806143	-1.38758	-2.16707	0.0238476
412	HP	2020-09-07	15 min	0	0	0	0	0	0	628.529	17.628	-1.31067	-0.444007	0.218443	-0.865926	-1.41124	0.0787119
413	HP	2020-09-07	15 min	0	0	0	0	1	1	352.586	10.649	-0.312369	-0.883858	-0.747174	-1.13468	-1.80064	0.0429022
414	HP	2020-09-07	15 min	0	0	0	0	0	0	564	14.885	-1.31067	-0.546866	-0.161079	-1.14686	-1.81829	0.041718
415	HP	2020-09-07	15 min	0	0	0	1	1	2	385.286	13.398	0.685934	-0.831734	-0.366821	-0.330834	-0.635945	0.235812
416	HP	2020-09-07	15 min	0	0	0	0	0	0	849.6	17.141	-1.31067	-0.0916214	0.151062	-0.693527	-1.16145	0.114434
405	VF 10	2020-09-14	15 min	1	0	0	0	0	0	363.658	8.72326	-1.31067	-0.866209	-1.01362	-1.83088	-2.80937	0.00836053
406	VF 10	2020-09-14	15 min	1	0	0	0	0	0	na	na	-1.31067				-0.1566	0.405695
407	VF 10	2020-09-14	15 min	0	0	0	0	0	0	na	na	-1.31067				-0.1566	0.405695
408	VF 10	2020-09-14	15 min	0	0	0	0	0	0	na	na	-1.31067				-0.1566	0.405695
401	VF 10	2020-09-15	15 min	0	0	0	0	0	0	N/A	N/A	-1.31067	#VALUE!	#VALUE!
402	VF 10	2020-09-15	15 min	0	0	0	0	0	0	180.543	2.45815	-1.31067	-1.15809	-1.88046
403	VF 10	2020-09-15	15 min	0	0	0	0	0	0	263.855	4.14421	-1.31067	-1.02529	-1.64718
404	VF 10	2020-09-15	15 min	0	0	0	0	1	1	280.922	8.7757	-0.312369	-0.99809	-1.00636
413	VF 10	2020-09-28	15 min	0	0	0	0	0	0	290.019	17.678	-1.31067	-0.983589	0.225361
414	VF 10	2020-09-28	15 min	0	0	0	0	0	0	312.472	7.708	-1.31067	-0.947799	-1.15409
415	VF 10	2020-09-28	15 min	1	0	0	0	0	0	114.009	8.253	-1.31067	-1.26415	-1.07869
416	VF 10	2020-09-28	15 min	0	0	0	0	0	0	310.909	6.904	-1.31067	-0.950291	-1.26533
409	VF 10	2020-10-05	15 min	0	0	0	0	0	0	317.324	3.577	-1.31067	-0.940065	-1.72566
410	VF 10	2020-10-05	15 min	0	0	0	0	0	0	415.656	10.2052	-1.31067	-0.783325	-0.808578
411	VF 10	2020-10-05	15 min	0	0	0	0	0	0	193.093	4.21	-1.31067	-1.13809	-1.63808
412	VF 10	2020-10-05	15 min	0	0	0	0	0	0	464.136	8.112	-1.31067	-0.706048	-1.09819
409	VF 100	2020-09-14	15 min	1	0	0	0	0	0	57.6624	3.3442	-1.31067	-1.35396	-1.75787	-2.55334	-3.85614	0.0014867
410	VF 100	2020-09-14	15 min	0	0	0	0	1	1	96.7545	14.6665	-0.312369	-1.29165	-0.191311	-1.05811	-1.6897	0.0511145
411	VF 100	2020-09-14	15 min	0	0	0	0	0	0	44.638	11.87	-1.31067	-1.37472	-0.578236	-1.88432	-2.88679	0.00736167
412	VF 100	2020-09-14	15 min	0	0	0	0	0	0	1014.7	11.535	-1.31067	0.171547	-0.624587	-0.983797	-1.58202	0.0604909
405	VF 100	2020-09-15	15 min	0	0	0	0	1	1	58.1303	4.59375	-0.312369	-1.35322	-1.58498
406	VF 100	2020-09-15	15 min	0	0	0	1	1	2	324.566	20.511	0.685934	-0.928522	0.617337
407	VF 100	2020-09-15	15 min	0	0	0	0	0	0	140.397	3.7002	-1.31067	-1.22209	-1.70861
408	VF 100	2020-09-15	15 min	0	0	0	0	0	0	39.6567	2.3972	-1.31067	-1.38267	-1.8889
401	VF 100	2020-09-28	15 min	0	0	0	0	0	0	na	na	-1.31067	#VALUE!	#VALUE!
402	VF 100	2020-09-28	15 min	0	0	0	0	0	0	159.725	10.6023	-1.31067	-1.19128	-0.753635
403	VF 100	2020-09-28	15 min	0	0	0	0	0	0	124.33	5.31152	-1.31067	-1.2477	-1.48567
404	VF 100	2020-09-28	15 min	1	0	0	0	0	0	170.677	9.79099	-1.31067	-1.17382	-0.865889
413	VF 100	2020-10-05	15 min	0	0	0	0	0	0	261.282	7.774	-1.31067	-1.0294	-1.14496
414	VF 100	2020-10-05	15 min	0	1	0	0	0	1	249.532	22.677	-0.312369	-1.04813	0.917025
415	VF 100	2020-10-05	15 min	0	0	0	0	1	1	515.316	11.127	-0.312369	-0.624468	-0.681038
416	VF 100	2020-10-05	15 min	0	0	0	0	1	1	172.393	12.379	-0.312369	-1.17108	-0.50781
413	VF 300	2020-09-14	15 min	0	0	0	0	0	0	143.29	12.208	-1.31067	-1.21747	-0.53147	-1.763	-2.71101	0.00982533
414	VF 300	2020-09-14	15 min	0	0	0	0	0	0	100.327	13.658	-1.31067	-1.28596	-0.330847	-1.68817	-2.60259	0.0117356
415	VF 300	2020-09-14	15 min	0	0	0	0	0	0	174.769	17.368	-1.31067	-1.1673	0.18247	-1.32047	-2.06982	0.0278994
416	VF 300	2020-09-14	15 min	0	0	0	0	0	0	205.892	14.633	-1.31067	-1.11769	-0.195946	-1.50933	-2.34346	0.0179138
409	VF 300	2020-09-15	15 min	0	0	0	0	0	0	150.993	7.838	-1.31067	-1.2052	-1.13611
410	VF 300	2020-09-15	15 min	0	0	0	0	0	0	285.753	23.0341	-1.31067	-0.990389	0.966434
411	VF 300	2020-09-15	15 min	0	0	0	0	0	0	141.588	12.884	-1.31067	-1.22019	-0.437938
412	VF 300	2020-09-15	15 min	0	0	0	0	0	0	524.924	19.03	-1.31067	-0.609153	0.412425
405	VF 300	2020-09-28	15 min	1	0	0	0	0	0	na	na	-1.31067	#VALUE!	#VALUE!
406	VF 300	2020-09-28	15 min	0	0	0	0	1	1	340.768	18.0068	-0.312369	-0.902696	0.270854
407	VF 300	2020-09-28	15 min	0	0	0	0	0	0	67.6141	7.8128	-1.31067	-1.3381	-1.13959
408	VF 300	2020-09-28	15 min	0	0	0	0	0	0	193.415	14.2299	-1.31067	-1.13758	-0.251719
401	VF 300	2020-10-05	15 min	0	0	0	0	0	0	564.933	9.34014	-1.31067	-0.545378	-0.928268
402	VF 300	2020-10-05	15 min	0	0	0	0	1	1	na	na	-0.312369	#VALUE!	#VALUE!
403	VF 300	2020-10-05	15 min	0	0	0	0	0	0	342.584	20.1736	-1.31067	-0.899801	0.570654
404	VF 300	2020-10-05	15 min	0	0	0	0	0	0	237.358	19.983	-1.31067	-1.06753	0.544282
401	CS	2020-09-14	60 min	1	0	0	0	0	0	443.262	11.2134	-1.31067	-0.739321	-0.669083	-1.55575	-2.41073	0.0160553
402	CS	2020-09-14	60 min	0	0	0	0	0	0	240.853	12.6192	-1.31067	-1.06196	-0.474576	-1.63687	-2.52826	0.0132527
403	CS	2020-09-14	60 min	0	0	0	0	0	0	92.6983	11.2254	-1.31067	-1.29812	-0.667423	-1.8899	-2.89488	0.00726442
404	CS	2020-09-14	60 min	0	0	0	0	0	0	39.8649	4.87348	-1.31067	-1.38233	-1.54628	-2.44812	-3.70368	0.00191298
413	CS	2020-09-15	60 min	1	0	0	0	0	0	363.186	15.829	-1.31067	-0.866962	-0.030467
414	CS	2020-09-15	60 min	0	0	0	0	0	0	115.517	10.507	-1.31067	-1.26174	-0.766821
415	CS	2020-09-15	60 min	0	0	0	0	0	0	589.071	14.107	-1.31067	-0.506903	-0.268724
416	CS	2020-09-15	60 min	0	0	0	0	0	0	81.654	8.203	-1.31067	-1.31572	-1.0856
409	CS	2020-09-28	60 min	0	0	0	0	0	0	na	na	-1.31067	#VALUE!	#VALUE!
410	CS	2020-09-28	60 min	1	0	0	0	0	0	281.499	3.8888	-1.31067	-0.99717	-1.68252
411	CS	2020-09-28	60 min	0	0	0	0	0	0	329.229	3	-1.31067	-0.921089	-1.80549
412	CS	2020-09-28	60 min	0	0	0	0	0	0	563.833	4.811	-1.31067	-0.547132	-1.55492
405	CS	2020-10-05	60 min	0	0	0	0	0	0	401.552	17.8205	-1.31067	-0.805807	0.245078
406	CS	2020-10-05	60 min	0	0	0	0	0	0	250.798	15.2518	-1.31067	-1.04611	-0.110329
407	CS	2020-10-05	60 min	1	0	0	0	0	0	165.62	7.749	-1.31067	-1.18188	-1.14842
408	CS	2020-10-05	60 min	1	0	0	0	0	0	507.676	8.0815	-1.31067	-0.636646	-1.10241
401	HP	2020-09-07	60 min	0	0	0	0	0	0	95.5328	10.4025	-1.31067	-1.2936	-0.78128	-1.95297	-2.98625	0.00625046
402	HP	2020-09-07	60 min	0	0	0	0	0	0	993.452	7.02878	-1.31067	0.137678	-1.24807	-1.36429	-2.13333	0.025184
403	HP	2020-09-07	60 min	0	0	0	0	0	0	457.1	15.7098	-1.31067	-0.717263	-0.0469595	-1.18312	-1.87082	0.0383744
404	HP	2020-09-07	60 min	0	0	0	0	0	0	278.607	12.6781	-1.31067	-1.00178	-0.466427	-1.59607	-2.46915	0.0145961
405	HP	2020-09-07	60 min	0	0	0	0	0	0	103.874	10.4539	-1.31067	-1.2803	-0.774168	-1.94088	-2.96875	0.00643317
406	HP	2020-09-07	60 min	0	0	0	0	0	0	264.493	11.5016	-1.31067	-1.02428	-0.629208	-1.7036	-2.62495	0.0113136
407	HP	2020-09-07	60 min	0	0	0	1	1	2	313.311	8.6844	0.685934	-0.946462	-1.019	-0.776398	-1.28152	0.0957718
408	HP	2020-09-07	60 min	0	0	0	1	1	2	1411.39	20.5496	0.685934	0.803868	0.622677	1.22167	1.61348	0.927585
409	HP	2020-09-07	60 min	0	0	0	0	0	0	106.521	9.2872	-1.31067	-1.27608	-0.935593	-2.03161	-3.1002	0.00518096
410	HP	2020-09-07	60 min	0	0	0	0	1	1	781.317	20.07	-0.312369	-0.200464	0.55632	0.0281776	-0.115773	0.422098
411	HP	2020-09-07	60 min	0	0	0	0	0	0	194.115	6.639	-1.31067	-1.13646	-1.302	-2.15955	-3.28557	0.00381641
412	HP	2020-09-07	60 min	0	1	1	0	0	2	409.598	7.108	0.685934	-0.792981	-1.23711	-0.810358	-1.33073	0.0889424
413	HP	2020-09-07	60 min	0	0	0	0	1	1	984.007	20.549	-0.312369	0.122622	0.622594	0.260219	0.220432	0.560385
414	HP	2020-09-07	60 min	0	0	0	0	0	0	200.071	10.864	-1.31067	-1.12697	-0.717426	-1.81615	-2.78802	0.00865888
415	HP	2020-09-07	60 min	0	0	0	0	0	0	193.691	8.488	-1.31067	-1.13714	-1.04617	-2.01216	-3.07202	0.00542715
416	HP	2020-09-07	60 min	0	0	0	0	0	0	144.745	8.131	-1.31067	-1.21516	-1.09557	-2.08749	-3.18116	0.0045337
405	VF 10	2020-09-14	60 min	0	0	0	0	0	0	N/A	N/A	-1.31067				-0.1566	0.405695
406	VF 10	2020-09-14	60 min						na	na	na	#VALUE!				-0.1566	0.405695
407	VF 10	2020-09-14	60 min	0	0	0	0	0	0	na	na	-1.31067				-0.1566	0.405695
408	VF 10	2020-09-14	60 min	1	0	0	0	0	0	NA	NA	-1.31067				-0.1566	0.405695
401	VF 10	2020-09-15	60 min	0	0	0	0	0	0	435.678	4.41173	-1.31067	-0.75141	-1.61017
402	VF 10	2020-09-15	60 min	0	0	0	0	0	0	47.5543	1.3306	-1.31067	-1.37008	-2.03647
403	VF 10	2020-09-15	60 min	0	0	0	0	0	0	N/A	N/A	-1.31067	#VALUE!	#VALUE!
404	VF 10	2020-09-15	60 min	0	0	0	0	0	0	N/A	N/A	-1.31067	#VALUE!	#VALUE!
413	VF 10	2020-09-28	60 min	1	0	0	0	0	0	165.141	11.827	-1.31067	-1.18264	-0.584185
414	VF 10	2020-09-28	60 min	0	0	0	0	0	0	303.09	16.654	-1.31067	-0.962754	0.0836804
415	VF 10	2020-09-28	60 min	1	0	0	0	0	0	188.655	10.164	-1.31067	-1.14516	-0.814279
416	VF 10	2020-09-28	60 min	0	0	0	0	1	1	470.075	8.896	-0.312369	-0.696581	-0.98972
409	VF 10	2020-10-05	60 min	0	0	0	0	0	0	119.654	14.2121	-1.31067	-1.25515	-0.254182
410	VF 10	2020-10-05	60 min	0	0	0	0	0	0	49.3081	2.229	-1.31067	-1.36728	-1.91217
411	VF 10	2020-10-05	60 min	0	0	0	0	0	0	72.711	5.827	-1.31067	-1.32998	-1.41435
412	VF 10	2020-10-05	60 min	0	0	0	0	0	0	597.713	17.132	-1.31067	-0.493127	0.149817
409	VF 100	2020-09-14	60 min	0	0	0	0	0	0	241.52	9.6081	-1.31067	-1.0609	-0.891193	-1.87691	-2.87606	0.00749272
410	VF 100	2020-09-14	60 min	0	0	0	0	0	0	263.365	19.6222	-1.31067	-1.02608	0.494362	-1.05559	-1.68605	0.0514085
411	VF 100	2020-09-14	60 min									-1.31067	-1.44588	-2.22057	-2.87577	-4.3233	0.000686295
412	VF 100	2020-09-14	60 min	0	0	0	0	0	0	496.786	16.932	-1.31067	-0.654004	0.122145	-1.04749	-1.67431	0.0523649
405	VF 100	2020-09-15	60 min	0	0	0	0	0	0	127.478	2.00998	-1.31067	-1.24268	-1.94247
406	VF 100	2020-09-15	60 min	0	0	0	0	1	1	190.11	5.3424	-0.312369	-1.14284	-1.4814
407	VF 100	2020-09-15	60 min	0	0	0	0	1	1	85.222	10.1355	-0.312369	-1.31003	-0.818222
408	VF 100	2020-09-15	60 min	0	0	0	0	1	1	119.384	6.9528	-0.312369	-1.25558	-1.25858
401	VF 100	2020-09-28	60 min	0	0	0	0	0	0	807.705	10.8336	-1.31067	-0.158402	-0.721633
402	VF 100	2020-09-28	60 min	0	0	0	0	0	0	na	na	-1.31067	#VALUE!	#VALUE!
403	VF 100	2020-09-28	60 min	0	0	0	0	0	0	15.1524	3.84253	-1.31067	-1.42172	-1.68892
404	VF 100	2020-09-28	60 min	0	0	0	0	1	1	225.372	10.081	-0.312369	-1.08664	-0.825763
413	VF 100	2020-10-05	60 min	0	0	0	0	0	0	834.245	15.31	-1.31067	-0.116097	-0.102276
414	VF 100	2020-10-05	60 min	0	0	0	0	0	0	322.744	11.545	-1.31067	-0.931426	-0.623203
415	VF 100	2020-10-05	60 min	0	0	0	1	1	2	488.856	12.966	0.685934	-0.666645	-0.426593
416	VF 100	2020-10-05	60 min	0	0	0	0	1	1	244.919	6.273	-0.312369	-1.05548	-1.35264
413	VF 300	2020-09-14	60 min	0	0	0	1	0	1	220.618	13.876	-0.312369	-1.09421	-0.300685	-1.0029	-1.6097	0.0579379
414	VF 300	2020-09-14	60 min	0	0	0	0	0	0	108.124	15.941	-1.31067	-1.27353	-0.0149706	-1.49823	-2.32739	0.0183881
415	VF 300	2020-09-14	60 min	0	0	0	0	1	1	224.931	15.749	-0.312369	-1.08734	-0.0415358	-0.849062	-1.38681	0.0816973
416	VF 300	2020-09-14	60 min	0	0	0	0	0	0	110.037	15.324	-1.31067	-1.27048	-0.100339	-1.54572	-2.3962	0.01644
409	VF 300	2020-09-15	60 min	0	0	0	0	1	1	165.281	14.877	-0.312369	-1.18242	-0.162186
410	VF 300	2020-09-15	60 min	0	0	0	0	0	0	149.185	10.0664	-1.31067	-1.20808	-0.827783
411	VF 300	2020-09-15	60 min	0	0	0	0	1	1	164.564	12.694	-0.312369	-1.18356	-0.464227
412	VF 300	2020-09-15	60 min	0	0	0	0	1	1	605.345	19.095	-0.312369	-0.480962	0.421418
405	VF 300	2020-09-28	60 min	1	0	0	0	0	0	130.532	8.04659	-1.31067	-1.23781	-1.10724
406	VF 300	2020-09-28	60 min	0	0	0	0	0	0	na	na	-1.31067	#VALUE!	#VALUE!
407	VF 300	2020-09-28	60 min	0	0	0	1	0	1	164.622	16.2888	-0.312369	-1.18347	0.0331512
408	VF 300	2020-09-28	60 min	0	0	0	0	0	0	21.644	8.05459	-1.31067	-1.41138	-1.10614
401	VF 300	2020-10-05	60 min	0	0	0	0	0	0	na	na	-1.31067	#VALUE!	#VALUE!
402	VF 300	2020-10-05	60 min	0	0	0	0	0	0	416.895	26.3517	-1.31067	-0.78135	1.42546
403	VF 300	2020-10-05	60 min	1	0	0	0	0	0	na	na	-1.31067	#VALUE!	#VALUE!
404	VF 300	2020-10-05	60 min	0	0	0	0	0	0	335.635	18.0417	-1.31067	-0.910878	0.275683
401	CS	2020-09-14	Baseline	na	na	0	0	0	0	436.7	14.0777	-1.31067	-0.749781	-0.272778	-1.33308	-2.0881	0.0270901
402	CS	2020-09-14	Baseline	0	0	0	0	0	0	388.871	11.3254	-1.31067	-0.82602	-0.653587	-1.59879	-2.47309	0.0145025
403	CS	2020-09-14	Baseline	1	0	0	0	0	0	230.302	7.4032	-1.31067	-1.07878	-1.19626	-2.06388	-3.14695	0.00479676
404	CS	2020-09-14	Baseline	0	0	0	0	0	0	524.922	6.9916	-1.31067	-0.609156	-1.25321	-1.81514	-2.78656	0.00867964
413	CS	2020-09-15	Baseline	1	0	0	0	0	0	282.977	9.217	-1.31067	-0.994814	-0.945306
414	CS	2020-09-15	Baseline	1	0	0	0	0	0	16.588	3.588	-1.31067	-1.41944	-1.72414
415	CS	2020-09-15	Baseline	0	0	0	0	0	0	232.687	5.744	-1.31067	-1.07498	-1.42583
416	CS	2020-09-15	Baseline	1	0	0	0	0	0	697.103	7.995	-1.31067	-0.334701	-1.11438
409	CS	2020-09-28	Baseline	0	0	0	0	0	0	500.343	20.756	-1.31067	-0.648334	0.651235
410	CS	2020-09-28	Baseline	1	0	0	0	0	0	378.495	7.841	-1.31067	-0.842559	-1.13569
411	CS	2020-09-28	Baseline	1	0	0	0	0	0	151.627	10.321	-1.31067	-1.20419	-0.792556
412	CS	2020-09-28	Baseline	0	0	0	0	0	0	421.662	8.817	-1.31067	-0.773751	-1.00065
405	CS	2020-10-05	Baseline	1	0	0	0	0	0	481.896	11.4805	-1.31067	-0.677739	-0.632127
406	CS	2020-10-05	Baseline	0	0	0	0	0	0	388.891	7.537	-1.31067	-0.825988	-1.17775
407	CS	2020-10-05	Baseline	1	0	0	0	0	0	315.454	9.8966	-1.31067	-0.943046	-0.851276
408	CS	2020-10-05	Baseline	1	0	0	0	0	0	260.995	8.8187	-1.31067	-1.02985	-1.00042
401	HP	2020-09-07	Baseline	0	0	0	0	0	0	875.171	15.9507	-1.31067	-0.0508614	-0.0136285	-0.764225	-1.26389	0.0983317
402	HP	2020-09-07	Baseline	0	1	0	1	1	3	1366.37	16.4639	1.68424	0.732106	0.0573781	1.40492	1.87899	0.952119
403	HP	2020-09-07	Baseline	0	1	1	1	1	4	1598.89	13.2337	2.68254	1.10274	-0.389554	1.92186	2.62798	0.985665
404	HP	2020-09-07	Baseline	0	1	1	1	0	3	1113.54	16.1888	1.68424	0.329097	0.0193151	1.14125	1.49695	0.913501
405	HP	2020-09-07	Baseline	0	0	1	0	1	2	1073.11	15.499	0.685934	0.264652	-0.0761259	0.494604	0.560032	0.691094
406	HP	2020-09-07	Baseline	0	1	0	1	1	3	1385.87	18.3168	1.68424	0.763191	0.313746	1.57167	2.12059	0.967395
407	HP	2020-09-07	Baseline	1	1	0	1	1	3	901.003	12.3971	1.68424	-0.00968542	-0.505306	0.635007	0.763461	0.758083
408	HP	2020-09-07	Baseline	0	1	1	1	1	4	1823.33	14.8798	2.68254	1.46049	-0.161799	2.26798	3.12947	0.993702
409	HP	2020-09-07	Baseline	1	1	0	0	1	2	597.034	17.4091	0.685934	-0.49421	0.188156	0.192191	0.121865	0.519854
410	HP	2020-09-07	Baseline	1	1	0	0	0	1	1546.01	13.7576	-0.312369	1.01845	-0.317067	0.254606	0.212298	0.557063
411	HP	2020-09-07	Baseline	0	0	0	1	0	1	803.566	10.6693	-0.312369	-0.164999	-0.744365	-0.70196	-1.17367	0.112399
412	HP	2020-09-07	Baseline	0	1	1	1	1	4	824.064	15.337	2.68254	-0.132326	-0.0985403	1.34931	1.79841	0.945653
413	HP	2020-09-07	Baseline	0	0	0	1	1	2	794.193	18.591	0.685934	-0.17994	0.351685	0.475128	0.531814	0.681027
414	HP	2020-09-07	Baseline	0	0	0	1	0	1	1124.15	13.228	-0.312369	0.346009	-0.390342	-0.190989	-0.433324	0.301502
415	HP	2020-09-07	Baseline	0	1	0	0	1	2	1020.51	23.08	0.685934	0.180808	0.972785	1.05028	1.36515	0.89462
416	HP	2020-09-07	Baseline									-1.31067	-1.44588	-2.22057	-2.87577	-4.3233	0.000686295
405	VF 10	2020-09-14	Baseline	1	0	0	0	0	0	229.803	5.45463	-1.31067	-1.07957	-1.46587	-2.2201	-3.37331	0.00330191
406	VF 10	2020-09-14	Baseline						na	na	na					-0.1566	0.405695
407	VF 10	2020-09-14	Baseline	0	0	0	0	1	1	515.477	12.309	-0.312369	-0.624211	-0.517496	-0.846287	-1.38278	0.0821985
408	VF 10	2020-09-14	Baseline	0	1	0	0	0	1	428.55	9.1564	-0.312369	-0.762772	-0.953691	-1.18137	-1.86829	0.0385297
401	VF 10	2020-09-15	Baseline	1	0	0	0	0	0	291.177	11.6549	-1.31067	-0.981744	-0.607997
402	VF 10	2020-09-15	Baseline	0	0	0	0	0	0	N/A	N/A	-1.31067	#VALUE!	#VALUE!
403	VF 10	2020-09-15	Baseline	1	0	0	0	0	0	164.619	6.5884	-1.31067	-1.18348	-1.309
404	VF 10	2020-09-15	Baseline	0	0	0	0	0	0	751.147	20.7821	-1.31067	-0.248555	0.654846
413	VF 10	2020-09-28	Baseline	1	0	0	0	0	0	68.717	4.32	-1.31067	-1.33634	-1.62286
414	VF 10	2020-09-28	Baseline	1	0	0	0	0	0	466.737	8.575	-1.31067	-0.701902	-1.03413
415	VF 10	2020-09-28	Baseline	0	0	0	0	0	0	303.18	3.422	-1.31067	-0.962611	-1.7471
416	VF 10	2020-09-28	Baseline	1	0	0	0	0	0	437.145	12.134	-1.31067	-0.749072	-0.541709
409	VF 10	2020-10-05	Baseline	1	0	0	0	0	0	327.394	8.5373	-1.31067	-0.924014	-1.03935
410	VF 10	2020-10-05	Baseline	0	0	0	0	0	0	377.48	1.3506	-1.31067	-0.844177	-2.0337
411	VF 10	2020-10-05	Baseline	0	0	0	0	0	0	303.843	2.152	-1.31067	-0.961554	-1.92282
412	VF 10	2020-10-05	Baseline	0	0	0	0	0	0	828.93	6.291	-1.31067	-0.124569	-1.35015
409	VF 100	2020-09-14	Baseline	1	0	0	0	0	0	121.19	9.5031	-1.31067	-1.2527	-0.905721	-2.00033	-3.05488	0.00558261
410	VF 100	2020-09-14	Baseline	0	0	0	0	0	0	252.554	20.0193	-1.31067	-1.04331	0.549305	-1.03419	-1.65504	0.0539723
411	VF 100	2020-09-14	Baseline	0	0	0	0	0	0	121.961	10.0645	-1.31067	-1.25147	-0.828046	-1.95472	-2.98879	0.00622437
412	VF 100	2020-09-14	Baseline	0	1	0	0	1	2	189.304	11.613	0.685934	-1.14413	-0.613795	-0.660853	-1.11411	0.122624
405	VF 100	2020-09-15	Baseline	0	0	0	0	0	0	97.7105	8.32657	-1.31067	-1.29013	-1.06851
406	VF 100	2020-09-15	Baseline	0	0	0	0	1	1	1014.19	14.9396	-0.312369	0.170734	-0.153525
407	VF 100	2020-09-15	Baseline	0	1	0	0	0	1	893.058	14.054	-0.312369	-0.0223497	-0.276057
408	VF 100	2020-09-15	Baseline	0	0	0	1	1	2	622.968	8.999	0.685934	-0.452871	-0.975469
401	VF 100	2020-09-28	Baseline	0	0	0	0	0	0	126.009	6.89807	-1.31067	-1.24502	-1.26615
402	VF 100	2020-09-28	Baseline	0	0	0	0	1	1	99.0362	9.10173	-0.312369	-1.28801	-0.961255
403	VF 100	2020-09-28	Baseline	0	0	0	0	0	0	111.123	2.00775	-1.31067	-1.26875	-1.94278
404	VF 100	2020-09-28	Baseline	0	0	0	0	0	0	160.834	9.91548	-1.31067	-1.18951	-0.848664
413	VF 100	2020-10-05	Baseline	0	1	0	1	0	2	1247.37	13.558	0.685934	0.542421	-0.344684
414	VF 100	2020-10-05	Baseline	0	1	0	0	0	1	888.541	11.316	-0.312369	-0.0295498	-0.654888
415	VF 100	2020-10-05	Baseline	0	0	0	0	1	1	1649.4	21.914	-0.312369	1.18325	0.811456
416	VF 100	2020-10-05	Baseline	0	0	0	0	1	1	622.294	8.804	-0.312369	-0.453945	-1.00245
413	VF 300	2020-09-14	Baseline	0	0	0	0	0	0	33.9	8.471	-1.31067	-1.39184	-1.04852	-2.16627	-3.29531	0.00375559
414	VF 300	2020-09-14	Baseline	0	1	0	0	1	2	457.457	22.968	0.685934	-0.716694	0.957288	0.503094	0.572333	0.695426
415	VF 300	2020-09-14	Baseline	0	0	0	1	0	1	260.047	16.138	-0.312369	-1.03136	0.0122864	-0.784401	-1.29312	0.0941212
416	VF 300	2020-09-14	Baseline	0	0	0	0	0	0	213.513	13.532	-1.31067	-1.10554	-0.348281	-1.59004	-2.46041	0.0148056
409	VF 300	2020-09-15	Baseline	0	0	0	0	0	0	209.548	15.9206	-1.31067	-1.11186	-0.0177932
410	VF 300	2020-09-15	Baseline	0	0	0	0	0	0	326.196	13.9077	-1.31067	-0.925923	-0.296299
411	VF 300	2020-09-15	Baseline	0	1	0	0	0	1	239.877	14.437	-0.312369	-1.06352	-0.223065
412	VF 300	2020-09-15	Baseline	0	0	0	0	1	1	1216.1	13.124	-0.312369	0.492577	-0.404732
405	VF 300	2020-09-28	Baseline	1	0	0	0	0	0	na	na	-1.31067	#VALUE!	#VALUE!
406	VF 300	2020-09-28	Baseline	0	1	0	0	0	1	1946.04	16.1098	-0.312369	1.6561	0.00838464
407	VF 300	2020-09-28	Baseline	0	0	0	0	0	0	na	na	-1.31067	#VALUE!	#VALUE!
408	VF 300	2020-09-28	Baseline	1	0	0	1	1	2	798.127	13.756	0.685934	-0.173669	-0.317288
401	VF 300	2020-10-05	Baseline	0	0	0	0	1	1	304.439	23.959	-0.312369	-0.960604	1.0944
402	VF 300	2020-10-05	Baseline	0	0	0	0	0	0	158.569	20.1965	-1.31067	-1.19312	0.573822
403	VF 300	2020-10-05	Baseline	0	1	0	0	0	1	415.611	17.1731	-0.312369	-0.783397	0.155503
404	VF 300	2020-10-05	Baseline	0	0	0	0	0	0	227.005	17.5696	-1.31067	-1.08403	0.210363
