## Supplementary material for "Chronic paternal morphine exposure increases sensitivity to morphine-derived antinociception": Table 3

### Sheet: Sheet1
ID	Sex	Siring	Stimuli	look first	orbital tightening	jumping	shaking	guarding	Pain Score	max speed(mm/s)	max height (mm)	z pain	z speed	z height	PC Score	SVM score	Pain Prob
81A11	F	Morphine	10G	1	0	0	0	0	0	682	8.77	-1.35154	-0.697358	-0.881802	-1.67611	-2.58511	0.0120761
81A12	F	Morphine	10G	0	0	0	0	1	1	702	11.71	-0.369031	-0.665773	-0.575577	-0.936144	-1.51298	0.0673266
86A6	F	Morphine	10G	1	1	0	0	1	2	420	14.77	0.61348	-1.11113	-0.256854	-0.474982	-0.844801	0.179207
87A13	F	Morphine	10G	1	0	0	0	0	0	858	6.37	-1.35154	-0.419407	-1.13178	-1.65383	-2.55284	0.0127308
90A9	F	Morphine	10G	1	0	0	0	1	1	472	9.13	-0.369031	-1.029	-0.844305	-1.30922	-2.05353	0.0286409
90A10	F	Morphine	10G	0	0	0	0	1	1	840	7.59	-0.369031	-0.447834	-1.00471	-1.05336	-1.68281	0.0516712
80A5	M	Morphine	10G	1	0	0	0	1	1	836	12.98	-0.369031	-0.454151	-0.443296	-0.732816	-1.21838	0.10522
80A6	M	Morphine	10G	1	0	0	0	0	0	582	13.47	-1.35154	-0.855285	-0.392259	-1.48801	-2.31257	0.0188364
81A5	M	Morphine	10G	0	0	0	0	1	1	947	10.45	-0.369031	-0.278852	-0.706816	-0.779925	-1.28663	0.0950413
81A6	M	Morphine	10G	0	0	0	0	1	1	946	16.33	-0.369031	-0.280431	-0.0943671	-0.42706	-0.775367	0.196752
86A1	M	Morphine	10G	0	1	0	0	1	2	775	13	0.61348	-0.550486	-0.441213	-0.24527	-0.511972	0.274795
86A2	M	Morphine	10G	1	1	0	0	1	2	714	6.66	0.61348	-0.646822	-1.10157	-0.684533	-1.14842	0.11664
87A4	M	Morphine	10G	0	0	0	0	1	1	830	9.86	-0.369031	-0.463626	-0.768269	-0.926235	-1.49862	0.0688354
87A5	M	Morphine	10G	1	0	0	0	0	0	543	4.63	-1.35154	-0.916877	-1.31302	-2.05686	-3.13679	0.00487776
90A3	M	Morphine	10G	1	1	0	0	1	2	585	9.46	0.61348	-0.850547	-0.809933	-0.638226	-1.08133	0.128587
90A4	M	Morphine	10G	1	0	0	0	1	1	522	10.54	-0.369031	-0.950041	-0.697442	-1.17702	-1.86199	0.0389183
78A8	F	Saline	10G	1	1	0	0	?	1	419	14.49	-0.369031	-1.11271	-0.286018	-1.03689	-1.65895	0.053642
78A9	F	Saline	10G	1	0	0	0	1	1	258	12.49	-0.369031	-1.36697	-0.494334	-1.30972	-2.05425	0.0286076
83A9	F	Saline	10G	1	1	0	0	1	2	479	9.53	0.61348	-1.01795	-0.802641	-0.734405	-1.22068	0.104862
83A10	F	Saline	10G	1	1	0	1	1	3	2922	41.16	1.59599	2.84021	2.49188	4.02669	5.67767	0.999907
84A10	F	Saline	10G	1	0	0	0	0	0	795	5.76	-1.35154	-0.518901	-1.19532	-1.7502	-2.69247	0.0101286
88A12	F	Saline	10G	1	0	0	0	1	1	924	8.51	-0.369031	-0.315175	-0.908883	-0.918441	-1.48733	0.0700441
88A13	F	Saline	10G	1	1	0	0	1	2	561	12.65	0.61348	-0.88845	-0.477669	-0.469007	-0.836145	0.181326
93A6	F	Saline	10G	1	1	0	0	0	1	469	5.81	-0.369031	-1.03374	-1.19011	-1.51183	-2.34709	0.0178083
83A5	M	Saline	10G	0	0	0	0	0	0	731	15.25	-1.35154	-0.619974	-0.206858	-1.23978	-1.95292	0.0336594
83A6	M	Saline	10G	1	1	0	0	1	2	406	8.7	0.61348	-1.13324	-0.889093	-0.853486	-1.39322	0.0809044
84A3	M	Saline	10G	0	0	0	0	1	1	769	10.8	-0.369031	-0.559962	-0.670361	-0.927446	-1.50038	0.0686494
84A4	M	Saline	10G	1	0	0	0	0	0	806	10.35	-1.35154	-0.501529	-0.717232	-1.4636	-2.2772	0.0199503
88A4	M	Saline	10G	1	0	0	0	1	1	885	13.2	-0.369031	-0.376766	-0.420382	-0.673171	-1.13196	0.119479
88A5	M	Saline	10G	1	1	0	0	1	2	552	9.89	0.61348	-0.902663	-0.765145	-0.643606	-1.08912	0.127147
88A6	M	Saline	10G	1	0	0	0	1	1	1057	29.85	-0.369031	-0.105132	1.31385	0.491593	0.55567	0.689549
88A7	M	Saline	10G	0	0	0	0	1	1	562	5.28	-0.369031	-0.886871	-1.24531	-1.45564	-2.26568	0.0203269
92A5	M	Saline	10G	0	1	0	0	1	2	1582	10.14	0.61348	0.723985	-0.739105	0.346938	0.346078	0.61084
92A6	M	Saline	10G	1	1	0	0	1	2	362	12.28	0.61348	-1.20272	-0.516207	-0.679741	-1.14148	0.11783
80A5	M	Morphine	100G	1	0	0	0	1	1	721	13.99	-0.369031	-0.635767	-0.338097	-0.780957	-1.28813	0.0948283
80A6	M	Morphine	100G	0	0	0	0	1	1	734	11.89	-0.369031	-0.615236	-0.556829	-0.895007	-1.45337	0.0737973
81A5	M	Morphine	100G	0	0	0	0	1	1	1019	19.7	-0.369031	-0.165144	0.256645	-0.155143	-0.381386	0.319923
81A6	M	Morphine	100G	0	1	0	0	0	1	568	3.28	-0.369031	-0.877395	-1.45363	-1.5703	-2.43181	0.0155128
86A1	M	Morphine	100G	0	1	0	0	1	2	811	16.81	0.61348	-0.493632	-0.0443713	0.0180806	-0.130403	0.416198
86A2	M	Morphine	100G	1	1	0	0	1	2	570	8.64	0.61348	-0.874236	-0.895342	-0.701773	-1.1734	0.112444
87A4	M	Morphine	100G	0	0	0	0	0	0	1420	26.06	-1.35154	0.468143	0.91909	0.0632194	-0.0650014	0.442735
87A5	M	Morphine	100G	1	1	0	0	1	2	544	20.19	0.61348	-0.915297	0.307683	-0.0314103	-0.20211	0.387656
90A3	M	Morphine	100G	0	0	0	0	1	1	1325	10.75	-0.369031	0.318112	-0.675569	-0.403874	-0.741772	0.205695
90A4	M	Morphine	100G	0	0	0	0	1	1	1094	17.08	-0.369031	-0.046699	-0.0162486	-0.241762	-0.506889	0.276476
83A5	M	Saline	100G	0	0	0	0	0	0	668	14.68	-1.35154	-0.719468	-0.266228	-1.33375	-2.08907	0.0270477
83A6	M	Saline	100G	0	1	0	0	1	2	1392	15.14	0.61348	0.423923	-0.218315	0.467851	0.52127	0.677221
84A3	M	Saline	100G	0	0	0	0	0	0	536	9.33	-1.35154	-0.927932	-0.823473	-1.78069	-2.73663	0.00942087
84A4	M	Saline	100G	1	0	0	0	0	0	957	14.5	-1.35154	-0.263059	-0.284976	-1.07087	-1.70819	0.0496497
88A4	M	Saline	100G	0	0	0	0	1	1	1254	16.34	-0.369031	0.205984	-0.0933256	-0.134755	-0.351846	0.330661
88A5	M	Saline	100G	0	0	0	0	1	1	1847	19.44	-0.369031	1.14249	0.229564	0.613402	0.732158	0.748447
88A6	M	Saline	100G	1	1	0	0	1	2	2200	19.2	0.61348	1.69997	0.204566	1.4774	1.984	0.959453
88A7	M	Saline	100G	1	0	0	0	1	1	1200	16.58	-0.369031	0.120704	-0.0683276	-0.171456	-0.405023	0.311465
92A5	M	Saline	100G	0	? head turned away	0	0	1	1	1042	18.35	-0.369031	-0.128821	0.116032	-0.214592	-0.467522	0.289708
92A6	M	Saline	100G	1	1	0	0	1	2	2740	16.15	0.61348	2.55278	-0.113116	1.8053	2.4591	0.981125
81A11	F	Morphine	300G	1	1			1	2	1377	31.77	0.61348	0.400234	1.51383	1.45431	1.95054	0.957241
81A12	F	Morphine	300G	0	0	0	0	0	0	1038	13.78	-1.35154	-0.135138	-0.35997	-1.03748	-1.65981	0.0535702
86A6	F	Morphine	300G	1	1	1	0	1	3	3533	49.57	1.59599	3.80514	3.36784	5.11141	7.24932	0.999993
86A7	F	Morphine	300G	1	1	0	0	1	2	1740	27.78	0.61348	0.973509	1.09824	1.55801	2.10081	0.966345
87A13	F	Morphine	300G	0	1	0	0	1	2	1515	17.58	0.61348	0.618174	0.0358303	0.731163	0.902782	0.797859
87A14	F	Morphine	300G	0	1	0	0	0	1	283	21.6	-0.369031	-1.32749	0.454545	-0.737872	-1.2257	0.104083
90A9	F	Morphine	300G	0	0	0	0	1	1	2231	30.7	-0.369031	1.74893	1.40238	1.65462	2.24078	0.973123
90A10	F	Morphine	300G	0	1	0	0	0	1	960	25.72	-0.369031	-0.258321	0.883676	0.151215	0.0624956	0.49528
95A6	F	Morphine	300G	0	0	0	0	1	1	1975	19.95	-0.369031	1.34464	0.282685	0.765317	0.952267	0.810757
95A7	F	Morphine	300G	1	0	0	0	1	1	1140	11.84	-0.369031	0.0259474	-0.562036	-0.513497	-0.900606	0.166011
80A5	M	Morphine	300G	0	0	0	0	1	1	558	7.81	-0.369031	-0.893188	-0.981793	-1.3072	-2.0506	0.0287762
80A6	M	Morphine	300G	0	0	0	0	1	1	700	12.89	-0.369031	-0.668931	-0.452671	-0.867035	-1.41285	0.078519
81A5	M	Morphine	300G	0	1	0	0	1	2	1709	16.92	0.61348	0.924552	-0.0329139	0.875185	1.11146	0.84795
81A6	M	Morphine	300G	0	0	0	0	1	1	1432	14.03	-0.369031	0.487094	-0.333931	-0.105171	-0.308982	0.346559
86A1	M	Morphine	300G	0	0	0	0	1	1	1819	20.65	-0.369031	1.09827	0.355595	0.659691	0.799227	0.768781
86A2	M	Morphine	300G	0	0	0	0	1	1	793	15.58	-0.369031	-0.522059	-0.172486	-0.617093	-1.05071	0.134378
87A4	M	Morphine	300G	0	1	0	0	0	1	1015	12.98	-0.369031	-0.171461	-0.443296	-0.563287	-0.972747	0.15012
87A5	M	Morphine	300G	0	1	0	0	1	2	734	8.99	0.61348	-0.615236	-0.858887	-0.525391	-0.917839	0.162097
90A3	M	Morphine	300G	0	0	0	0	1	1	884	13.39	-0.369031	-0.378346	-0.400592	-0.662685	-1.11676	0.122152
90A4	M	Morphine	300G	1	0	0	0	1	1	1359	10.89	-0.369031	0.371808	-0.660987	-0.363248	-0.682911	0.222082
78A9	F	Saline	300G	1	0	0	0	0	0	609	6.84	-1.35154	-0.812645	-1.08283	-1.86138	-2.85355	0.00777515
83A9	F	Saline	300G	0	1	0	0	1	2	1448	26.72	0.61348	0.512363	0.987834	1.21768	1.6077	0.926939
83A10	F	Saline	300G	0	0	0	0	1	1	1293	10	-0.369031	0.267576	-0.753687	-0.479309	-0.851071	0.177684
84A10	F	Saline	300G	1	0	0	0	1	1	923	17.6	-0.369031	-0.316754	0.0379135	-0.372424	-0.696206	0.218301
84A11	F	Saline	300G	0	1	0	0	1	2	1675	21.86	0.61348	0.870857	0.481627	1.14023	1.49548	0.913309
88A12	F	Saline	300G	1	0	1	0	1	2	718	19.8	0.61348	-0.640504	0.267061	0.109916	0.00265715	0.470535
88A13	F	Saline	300G	1	0	0	0	0	0	730	3.1	-1.35154	-0.621553	-1.47238	-1.97182	-3.01357	0.00597557
93A6	F	Saline	300G	1	0	0	0	1	1	1218	19.26	-0.369031	0.14913	0.210816	0.0068523	-0.146672	0.409666
93A7	F	Saline	300G	0	1	0	0	0	1	410	22.31	-0.369031	-1.12692	0.528498	-0.57487	-0.989529	0.146608
83A5	M	Saline	300G	0	0	0	0	1	1	443	4.4	-0.369031	-1.0748	-1.33697	-1.6213	-2.5057	0.0137504
83A6	M	Saline	300G	1	1	0	0	0	1	971	17.23	-0.369031	-0.240949	-0.000624948	-0.349228	-0.662596	0.22795
84A3	M	Saline	300G	1	0	0	0	1	1	593	8.1	-0.369031	-0.837913	-0.951587	-1.2566	-1.97728	0.0323713
84A4	M	Saline	300G	1	0	0	0	1	1	981	15.29	-0.369031	-0.225157	-0.202691	-0.456491	-0.818009	0.185828
88A4	M	Saline	300G	0	0	0	0	1	1	910	15.83	-0.369031	-0.337285	-0.146446	-0.491241	-0.868359	0.173539
88A6	M	Saline	300G	0	0	0	0	1	1	997	13.05	-0.369031	-0.199888	-0.436005	-0.576123	-0.991344	0.146232
88A7	M	Saline	300G	0	1	0	0	1	2	1026	10.11	0.61348	-0.154089	-0.74223	-0.181448	-0.4195	0.306345
92A5	M	Saline	300G	0	1	0	0	1	2	587	7.31	0.61348	-0.847389	-1.03387	-0.765702	-1.26603	0.0980179
92A6	M	Saline	300G	1	1	0	0	1	2	893	15.63	0.61348	-0.364132	-0.167278	0.0247388	-0.120756	0.420086
81A11	F	Morphine	CS	1	0	0	0	1	1	2442	78.49	-0.369031	2.08216	6.38009	4.73008	6.69681	0.999983
81A12	F	Morphine	CS	1	0	0	0	0	0	335	14.4	-1.35154	-1.24536	-0.295392	-1.66598	-2.57043	0.0123696
86A6	F	Morphine	CS	0	1	0	0	0	1	359	10.62	-0.369031	-1.20746	-0.689109	-1.32658	-2.07869	0.027504
86A7	F	Morphine	CS	1	1	0	0	0	1	1252	17.79	-0.369031	0.202826	0.0577035	-0.0493996	-0.228175	0.377459
87A13	F	Morphine	CS	1	1	0	0	0	1	400	16.05	-0.369031	-1.14271	-0.123531	-0.961018	-1.54902	0.0636735
87A14	F	Morphine	CS	1	0	0	0	0	0	328	17.28	-1.35154	-1.25642	0.00458295	-1.49931	-2.32895	0.0183415
90A9	F	Morphine	CS	1	1	0	0	0	1	579	16	-0.369031	-0.860023	-0.128739	-0.794498	-1.30775	0.0920754
90A10	F	Morphine	CS	1	0	0	0	1	1	682	17.13	-0.369031	-0.697358	-0.0110407	-0.628953	-1.06789	0.131102
95A6	F	Morphine	CS	1	1	0	0	0	1	620	24.9	-0.369031	-0.795273	0.798267	-0.220136	-0.475555	0.286977
95A7	F	Morphine	CS	1	0	0	0	0	0	1592	14.73	-1.35154	0.739777	-0.26102	-0.455631	-0.816764	0.18614
80A5	M	Morphine	CS	1	0	0	0	1	1	620	16.8	-0.369031	-0.795273	-0.0454129	-0.70753	-1.18174	0.111072
80A6	M	Morphine	CS	1	1				1	608	13.9	-0.369031	-0.814224	-0.347471	-0.893394	-1.45104	0.0740623
81A5	M	Morphine	CS	1	0	0	0	1	1	1091	14.18	-0.369031	-0.0514368	-0.318307	-0.419102	-0.763837	0.199788
81A6	M	Morphine	CS						0	767	11.08	-1.35154	-0.56312	-0.641197	-1.45661	-2.26708	0.0202809
86A1	M	Morphine	CS	1				1	1	810	22	-0.369031	-0.495212	0.496209	-0.214688	-0.467662	0.28966
86A2	M	Morphine	CS	1	1				1	490	14.01	-0.369031	-1.00058	-0.336014	-0.998531	-1.60337	0.0585122
87A4	M	Morphine	CS	1					0	786	20.03	-1.35154	-0.533114	0.291017	-0.900072	-1.46071	0.0729707
87A5	M	Morphine	CS	1	1			1	2	837	14.6	0.61348	-0.452571	-0.27456	-0.0902754	-0.2874	0.354699
90A3	M	Morphine	CS					1	1	941	10.82	-0.369031	-0.288327	-0.668278	-0.763343	-1.26261	0.0985195
78A8	F	Saline	CS	1	1				1	488	15.24	-0.369031	-1.00374	-0.207899	-0.926414	-1.49888	0.0688079
78A9	F	Saline	CS	1					0	901	16.61	-1.35154	-0.351498	-0.0652029	-0.996945	-1.60107	0.0587223
83A9	F	Saline	CS	1					0	627	13.79	-1.35154	-0.784218	-0.358928	-1.42613	-2.22292	0.0217862
83A10	F	Saline	CS	1	1			1	2	527	13.53	0.61348	-0.942145	-0.386009	-0.448257	-0.806079	0.188836
84A10	F	Saline	CS	1	1			1	2	412	11.55	0.61348	-1.12376	-0.592242	-0.676313	-1.13651	0.118688
84A11	F	Saline	CS	1	1				1	773	17.31	-0.369031	-0.553645	0.00770769	-0.531937	-0.927324	0.159974
88A13	F	Saline	CS	1					0	1026	18.38	-1.35154	-0.154089	0.119157	-0.772055	-1.27523	0.0966782
93A6	F	Saline	CS	1					0	150	9.85	-1.35154	-1.53753	-0.769311	-2.11497	-3.22098	0.00424552
93A7	F	Saline	CS	1					0	518	16.57	-1.35154	-0.956358	-0.0693692	-1.36209	-2.13013	0.0253143
83A5	M	Saline	CS						0	674	16.98	-1.35154	-0.709992	-0.0266644	-1.18967	-1.88031	0.0377986
83A6	M	Saline	CS	1					0	265	8.32	-1.35154	-1.35591	-0.928673	-2.09812	-3.19657	0.00441997
84A3	M	Saline	CS						0	605	6.17	-1.35154	-0.818962	-1.15261	-1.90548	-2.91745	0.0069997
84A4	M	Saline	CS	1					0	622	13.5	-1.35154	-0.792114	-0.389134	-1.44832	-2.25507	0.0206799
88A4	M	Saline	CS		1				1	750	9.07	-0.369031	-0.589968	-0.850554	-1.04954	-1.67728	0.0521219
88A5	M	Saline	CS	1	1				1	184	8.51	-0.369031	-1.48383	-0.908883	-1.61929	-2.50278	0.013816
88A6	M	Saline	CS	1					0	1001	8.82	-1.35154	-0.193571	-0.876594	-1.37098	-2.14301	0.0247932
88A7	M	Saline	CS						0	607	12.45	-1.35154	-0.815803	-0.4985	-1.52571	-2.36719	0.0172351
92A5	M	Saline	CS						0	554	16.4	-1.35154	-0.899505	-0.0870761	-1.33822	-2.09555	0.0267667
92A6	M	Saline	CS	1					0	563	7.85	-1.35154	-0.885291	-0.977627	-1.84417	-2.82862	0.00810031
81A12	F	Morphine	DB	1				1	1	680	10.55	-0.369031	-0.700517	-0.6964	-1.02678	-1.6443	0.0548874
86A6	F	Morphine	DB	1	1			1	2	363	15.98	0.61348	-1.20115	-0.130822	-0.456158	-0.817527	0.185949
86A7	F	Morphine	DB	1	1				1	538	20.4	-0.369031	-0.924773	0.329556	-0.568571	-0.980403	0.148509
87A13	F	Morphine	DB						0	659	6.98	-1.35154	-0.733681	-1.06824	-1.8056	-2.77273	0.00887897
87A14	F	Morphine	DB	1					0	765	8.19	-1.35154	-0.566279	-0.942213	-1.6324	-2.52178	0.0133938
95A7	F	Morphine	DB	1	1				1	369	10.6	-0.369031	-1.19167	-0.691192	-1.31832	-2.06671	0.0280397
80A5	M	Morphine	DB	1					0	810	13.98	-1.35154	-0.495212	-0.339138	-1.24138	-1.95524	0.0335349
80A6	M	Morphine	DB	1				1	1	781	16.64	-0.369031	-0.54101	-0.0620782	-0.564676	-0.974759	0.149696
81A5	M	Morphine	DB					1	1	768	6.99	-0.369031	-0.561541	-1.0672	-1.15765	-1.83392	0.0406951
81A6	M	Morphine	DB	1				1	1	666	6.61	-0.369031	-0.722627	-1.10678	-1.27712	-2.00701	0.0308639
86A1	M	Morphine	DB	1				1	1	1087	12.58	-0.369031	-0.0577539	-0.48496	-0.519166	-0.908819	0.164136
86A2	M	Morphine	DB	1				1	1	1038	5.98	-0.369031	-0.135138	-1.1724	-0.962709	-1.55147	0.0634321
87A4	M	Morphine	DB						0	1750	12.14	-1.35154	0.989302	-0.530789	-0.461837	-0.825755	0.183895
87A5	M	Morphine	DB						0	1082	4.55	-1.35154	-0.0656502	-1.32135	-1.5512	-2.40413	0.0162289
90A3	M	Morphine	DB						0	762	4.2	-1.35154	-0.571017	-1.3578	-1.87533	-2.87376	0.00752108
78A8	F	Saline	DB	1	1				1	456	18.58	-0.369031	-1.05427	0.139988	-0.755746	-1.2516	0.100151
83A9	F	Saline	DB	1	1				1	502	19.06	-0.369031	-0.981627	0.189984	-0.683297	-1.14663	0.116946
84A10	F	Saline	DB	1	1				1	2282	33.25	-0.369031	1.82947	1.66799	1.85636	2.53308	0.983265
84A11	F	Saline	DB	1	1				1	659.95	14.53	-0.369031	-0.732181	-0.281852	-0.806284	-1.32483	0.0897378
88A12	F	Saline	DB	1	1				1	1287	34.39	-0.369031	0.2581	1.78673	0.982605	1.2671	0.878299
88A13	F	Saline	DB	1					0	245	6.75	-1.35154	-1.3875	-1.0922	-2.21153	-3.36089	0.00337031
93A6	F	Saline	DB	1	1				1	486	12.78	-0.369031	-1.0069	-0.464128	-1.07633	-1.7161	0.049035
83A5	M	Saline	DB						0	494	2.97	-1.35154	-0.994261	-1.48592	-2.20316	-3.34875	0.00343849
84A3	M	Saline	DB	1				1	1	775	10.75	-0.369031	-0.550486	-0.675569	-0.924772	-1.4965	0.0690608
84A4	M	Saline	DB	1				1	1	432	11.27	-0.369031	-1.09218	-0.621407	-1.21833	-1.92184	0.0353747
88A4	M	Saline	DB	1				1	1	1090	12.96	-0.369031	-0.0530161	-0.44538	-0.493459	-0.871573	0.172777
88A5	M	Saline	DB	1					0	720	9.43	-1.35154	-0.637346	-0.813057	-1.6004	-2.47543	0.0144473
88A7	M	Saline	DB	1				1	1	1093	11.96	-0.369031	-0.0482783	-0.549538	-0.55079	-0.954639	0.153987
92A5	M	Saline	DB	1				1	1	885	12.02	-0.369031	-0.376766	-0.543288	-0.744174	-1.23483	0.102682
92A6	M	Saline	DB	1				1	1	871	12.96	-0.369031	-0.398876	-0.44538	-0.700871	-1.17209	0.11266
81A11	F	Morphine	LP		1		1	1	3	2447	12.79	1.59599	2.09005	-0.463086	1.86974	2.55247	0.983786
81A12	F	Morphine	LP					1	1	1691	16.62	-0.369031	0.896125	-0.0641613	0.295971	0.272232	0.5814
86A6	F	Morphine	LP	?	1			1	2	2584	30.95	0.61348	2.30641	1.42842	2.5481	3.53534	0.996775
86A7	F	Morphine	LP		1			1	2	1349	14.92	0.61348	0.356015	-0.24123	0.413889	0.443084	0.648288
87A13	F	Morphine	LP		1			1	2	1894	15.53	0.61348	1.21672	-0.177694	0.966757	1.24413	0.874174
87A14	F	Morphine	LP	1				1	1	1338	23.3	-0.369031	0.338643	0.631614	0.363598	0.370217	0.620301
90A9	F	Morphine	LP	1				1	1	2127	24.07	-0.369031	1.58469	0.711816	1.15718	1.52004	0.916476
90A10	F	Morphine	LP		1			1	2	1508	14.12	0.61348	0.607119	-0.324556	0.516338	0.591522	0.702117
95A6	F	Morphine	LP	1	1	1	1	1	4	2244	40.7	2.5785	1.76946	2.44396	3.901	5.49556	0.999874
95A7	F	Morphine	LP	1				1	1	375	11.38	-0.369031	-1.18219	-0.609949	-1.2657	-1.99047	0.0316941
80A5	M	Morphine	LP				1		1	2043	13.02	-0.369031	1.45203	-0.43913	0.412726	0.441399	0.647652
80A6	M	Morphine	LP	1	1		1		2	1333	20.38	0.61348	0.330746	0.327473	0.727275	0.897149	0.79635
81A5	M	Morphine	LP		1		1		2	1478	26.67	0.61348	0.559741	0.982626	1.24309	1.64451	0.930962
81A6	M	Morphine	LP		1				1	904	17.44	-0.369031	-0.34676	0.0212482	-0.400047	-0.736227	0.2072
86A1	M	Morphine	LP		1			1	2	1251	21.57	0.61348	0.201246	0.451421	0.721218	0.888373	0.793983
86A2	M	Morphine	LP		1		1	1	3	1971	28.63	1.59599	1.33832	1.18678	2.37205	3.28027	0.995087
87A4	M	Morphine	LP				1		1	2202	30.87	-0.369031	1.70313	1.42009	1.63738	2.21581	0.972019
87A5	M	Morphine	LP	1			1		1	2169	35.12	-0.369031	1.65102	1.86276	1.86186	2.54105	0.983481
90A3	M	Morphine	LP		1	1	1	1	4	2944	66.88	2.5785	2.87495	5.17082	6.13926	8.73858	0.999999
90A4	M	Morphine	LP				1		1	1875	32.78	-0.369031	1.18671	1.61903	1.44262	1.93361	0.956078
78A8	F	Saline	LP		1				1	932	21.82	-0.369031	-0.302541	0.47746	-0.109974	-0.315942	0.343953
78A9	F	Saline	LP		1		1	1	3	1657	27.78	1.59599	0.84243	1.09824	2.02352	2.77528	0.988733
83A9	F	Saline	LP		1			1	2	2496	17.99	0.61348	2.16744	0.0785351	1.68493	2.28469	0.974961
83A10	F	Saline	LP				1		1	2163	15.02	-0.369031	1.64154	-0.230814	0.646721	0.780434	0.763201
84A10	F	Saline	LP		1			1	2	1266	9.24	0.61348	0.224935	-0.832847	-0.00649685	-0.166013	0.401941
84A11	F	Saline	LP		1			1	2	702	16.2	0.61348	-0.665773	-0.107908	-0.121857	-0.333159	0.337547
88A12	F	Saline	LP		1	1	1	1	4	1759	35.7	2.5785	1.00352	1.92317	3.1408	4.39411	0.99922
88A13	F	Saline	LP	1	1				1	798	14.79	-0.369031	-0.514163	-0.25477	-0.659894	-1.11272	0.122872
93A6	F	Saline	LP		1		1		2	1030	19.64	0.61348	-0.147772	0.250396	0.39578	0.416845	0.638316
93A7	F	Saline	LP						0	985	7.96	-1.35154	-0.218839	-0.966169	-1.43788	-2.23994	0.0211935
83A5	M	Saline	LP					1	1	1342	27.89	-0.369031	0.34496	1.1097	0.643576	0.775878	0.761835
83A6	M	Saline	LP				1	1	2	1790	31.27	0.61348	1.05247	1.46175	1.81537	2.47369	0.981567
84A3	M	Saline	LP		1			1	2	1174	17.32	0.61348	0.0796426	0.00874927	0.392561	0.412182	0.636531
84A4	M	Saline	LP	1				1	1	649	12.01	-0.369031	-0.749474	-0.54433	-0.968288	-1.55955	0.0626412
88A4	M	Saline	LP					1	1	1835	21.98	-0.369031	1.12354	0.494125	0.754874	0.937137	0.806882
88A5	M	Saline	LP				1		1	2209	35.69	-0.369031	1.71419	1.92213	1.93404	2.64564	0.986072
88A6	M	Saline	LP		1		1	1	3	1674	28.69	1.59599	0.869278	1.19303	2.09438	2.87794	0.990478
88A7	M	Saline	LP		1				1	1292	15.22	-0.369031	0.265996	-0.209983	-0.166158	-0.397347	0.314198
92A5	M	Saline	LP	1				1	1	1288	19.41	-0.369031	0.259679	0.226439	0.0821743	-0.0375377	0.453986
92A6	M	Saline	LP	1	1			1	2	1588	15.68	0.61348	0.73346	-0.16207	0.685974	0.837307	0.779802
81A11	F	Morphine	HP		1		1	1	3	1562	20.82	1.59599	0.692399	0.373302	1.51475	2.03812	0.9628
81A12	F	Morphine	HP		1		1	1	3	1181	24.86	1.59599	0.0906975	0.7941	1.397	1.86752	0.951245
86A6	F	Morphine	HP		1	1	1	1	4	2339	22.72	2.5785	1.91949	0.571202	2.90908	4.05836	0.998641
86A7	F	Morphine	HP	1	1	1	1	1	4	899	15.92	2.5785	-0.354657	-0.137072	1.1361	1.4895	0.91252
87A13	F	Morphine	HP				1	1	2	1203	15.68	0.61348	0.125441	-0.16207	0.321345	0.308996	0.596143
87A14	F	Morphine	HP	1	1			1	2	1556	11.83	0.61348	0.682924	-0.563078	0.424004	0.45774	0.653804
90A9	F	Morphine	HP				1	1	2	1782	29.88	0.61348	1.03984	1.31697	1.72415	2.34152	0.977159
90A10	F	Morphine	HP	1	1	1	1	1	4	1889	28.67	2.5785	1.20882	1.19094	2.84091	3.9596	0.9984
95A6	F	Morphine	HP				1	1	2	1622	24.48	0.61348	0.787155	0.75452	1.24769	1.65118	0.931669
95A7	F	Morphine	HP		1	1		1	3	2929	18.43	1.59599	2.85126	0.124365	2.66561	3.7056	0.997565
80A5	M	Morphine	HP	1	1	1	1	1	4	1472	26.64	2.5785	0.550265	0.979502	2.32383	3.21039	0.994488
80A6	M	Morphine	HP	1	1		1	1	3	1839	30.41	1.59599	1.12986	1.37218	2.35414	3.25432	0.994873
81A5	M	Morphine	HP		1		1	1	3	779	17.98	1.59599	-0.544169	0.0774935	0.60229	0.716058	0.743393
81A6	M	Morphine	HP		1		1	1	3	1205	29.77	1.59599	0.1286	1.30552	1.71518	2.32852	0.976674
86A1	M	Morphine	HP		1	1	1	1	4	2048	9.88	2.5785	1.45992	-0.766186	1.86087	2.53961	0.983442
86A2	M	Morphine	HP		1	1	1	1	4	2609	26.82	2.5785	2.34589	0.99825	3.4115	4.78632	0.999593
87A5	M	Morphine	HP		1		1	1	3	1925	33.76	1.59599	1.26567	1.72111	2.63717	3.66439	0.997394
90A3	M	Morphine	HP		1			1	2	1239	11.95	0.61348	0.182295	-0.550579	0.130998	0.0332031	0.483156
90A4	M	Morphine	HP		1		1	1	3	1529	30.07	1.59599	0.640283	1.33676	2.04009	2.79928	0.989168
78A8	F	Saline	HP		1		1	1	3	988	23.44	1.59599	-0.214102	0.646196	1.12877	1.47888	0.911106
78A9	F	Saline	HP		1		1	1	3	1680	19.18	1.59599	0.878753	0.202483	1.52782	2.05706	0.963908
83A9	F	Saline	HP			1	1	1	3	2091	33.91	1.59599	1.52783	1.73673	2.80341	3.90526	0.99825
83A10	F	Saline	HP	1	1		1	1	3	2486	26.9	1.59599	2.15164	1.00658	2.7557	3.83614	0.998038
84A10	F	Saline	HP		1			1	2	1412	18.67	0.61348	0.455509	0.149363	0.699201	0.856472	0.785205
84A11	F	Saline	HP	1	1	1		1	3	1427	20.1	1.59599	0.479198	0.298308	1.34357	1.7901	0.944941
88A12	F	Saline	HP				1	1	2	991	16.34	0.61348	-0.209364	-0.0933256	0.160276	0.0756233	0.500716
88A13	F	Saline	HP		1		1	1	3	2482	38.96	1.59599	2.14533	2.26273	3.47759	4.88208	0.999652
93A7	F	Saline	HP				1	1	2	1795	15.97	0.61348	1.06037	-0.131864	0.899471	1.14664	0.855314
83A5	M	Saline	HP	1			1	1	2	1147	30.3	0.61348	0.0370023	1.36072	1.14802	1.50677	0.914778
84A3	M	Saline	HP	1	1			1	2	1244	17.6	0.61348	0.190191	0.0379135	0.475706	0.53265	0.681328
88A4	M	Saline	HP	1				1	1	929	22.5	-0.369031	-0.307279	0.548288	-0.0718987	-0.260774	0.364857
88A5	M	Saline	HP		1		1	1	3	1322	17.5	1.59599	0.313375	0.0274977	1.08768	1.41933	0.902787
88A6	M	Saline	HP				1	1	2	2122	24.76	0.61348	1.57679	0.783685	1.73808	2.36171	0.977894
88A7	M	Saline	HP				1	1	2	635	16.57	0.61348	-0.771584	-0.0693692	-0.163048	-0.392841	0.315809
92A5	M	Saline	HP	1	1	1		1	3	1914	34.77	1.59599	1.2483	1.82631	2.68752	3.73735	0.99769
92A6	M	Saline	HP		1	1	1	1	4	1698	22.63	2.5785	0.90718	0.561828	2.29658	3.17091	0.994118
