## Supplementary material for "Chronic paternal morphine exposure increases sensitivity to morphine-derived antinociception": Table 4

### Sheet: Sheet1
`	Sex	Siring	Day	Time	Stimuli	look first	orbital tightening	jumping	shaking	guarding	Pain Score	max speed(mm/s^2)	max height (mm)	z pain	z speed	z height	PC Score	SVM score	Pain Prob
80A5	M	Morphine	1	0 min	CS	1	0	0	0	0	0	410.911	8.03992	-1.31067	-0.790888	-1.10817	-1.84033	-2.82306	0.00817459
80A6	M	Morphine	1	0 min	CS	1	0	0	0	0	0	533.698	8.26377	-1.31067	-0.595167	-1.0772	-1.70507	-2.62707	0.0112744
81A5	M	Morphine	1	0 min	CS	1	0	0	0	0	0	594.089	13.787	-1.31067	-0.498904	-0.312999	-1.20586	-1.90377	0.0364104
81A6	M	Morphine	1	0 min	CS	1	0	0	0	0	0	736.381	15.2043	-1.31067	-0.272092	-0.116901	-0.956557	-1.54256	0.0643148
83A5	M	Saline	1	0 min	LP	0	1	0	0	1	2	1591.57	21.8301	0.685934	1.09107	0.799848	1.49626	2.01133	0.961178
83A6	M	Saline	1	0 min	LP	0	1	1	0	1	3	2119.88	19.2255	1.68424	1.9332	0.439474	2.34595	3.24245	0.994772
84A3	M	Saline	1	0 min	CS	1	0	0	0	0	0	562.313	6.30189	-1.31067	-0.549555	-1.34864	-1.83453	-2.81465	0.00828833
84A4	M	Saline	1	0 min	CS	1	0	0	0	0	0	671.729	10.1038	-1.31067	-0.375146	-0.822608	-1.42605	-2.2228	0.0217906
86A1	M	Morphine	1	0 min	HP	0	1	0	0	0	1	1612.62	16.703	-0.312369	1.12463	0.09046	0.553708	0.645667	0.720528
86A2	M	Morphine	1	0 min	HP	0	1	0	0	0	1	1762.64	32.0672	-0.312369	1.36376	2.21626	1.92519	2.6328	0.985777
87A4	M	Morphine	1	0 min	LP	0	na	0	0	0	0	2371.65	17.8845	-1.31067	2.33451	0.253933	0.820856	1.03274	0.830366
87A5	M	Morphine	1	0 min	LP	0	1	1	1	1	4	2704.04	47.1094	2.68254	2.86434	4.2975	5.686	8.08185	0.999998
88A4	M	Saline	1	0 min	LP	0	1	0	0	1	2	1798.12	25.2866	0.685934	1.42031	1.27809	1.96998	2.69771	0.987208
88A5	M	Saline	1	0 min	LP	1	0	0	0	0	0	1117.66	13.0996	-1.31067	0.335664	-0.408108	-0.760316	-1.25822	0.0991666
88A6	M	Saline	1	0 min	HP	0	0	0	0	1	1	2003.41	19.7471	-0.312369	1.74754	0.511643	1.17059	1.53946	0.918906
88A7	M	Saline	1	0 min	HP	0	na	0	1	0	1	1045.8	13.9676	-0.312369	0.22112	-0.288011	-0.206768	-0.456187	0.293587
90A3	M	Morphine	1	0 min	LP	0	1	0	0	0	1	2585.43	27.2974	-0.312369	2.67528	1.55631	2.33045	3.21999	0.994574
90A4	M	Morphine	1	0 min	LP	1	0	0	0	0	0	1010.21	17.2359	-1.31067	0.16439	0.164192	-0.532412	-0.928011	0.159821
92A5	M	Saline	1	0 min	CS	1	1	0	0	0	1	506.251	6.4426	-0.312369	-0.638917	-1.32917	-1.32401	-2.07496	0.0276695
92A6	M	Saline	1	0 min	CS	1	1	0	0	0	1	N/A	N/A	-0.312369	#VALUE!	#VALUE!	#VALUE!	#VALUE!	#VALUE!
80A5	M	Morphine	1	15 min	CS	1	0	0	0	0	0	575.807	8.45027	-1.31067	-0.528045	-1.05139	-1.64991	-2.54715	0.0128497
80A6	M	Morphine	1	15 min	CS	1	0	0	0	0	0	683.803	14	-1.31067	-0.355901	-0.283528	-1.10308	-1.75485	0.046127
81A5	M	Morphine	1	15 min	CS	0	0	0	0	0	0	1169.24	15.1756	-1.31067	0.417882	-0.120872	-0.545074	-0.946357	0.155783
81A6	M	Morphine	1	15 min	CS	0	0	0	0	0	0	386.431	2.87309	-1.31067	-0.829909	-1.82305	-2.27672	-3.45535	0.00288358
83A5	M	Saline	1	15 min	LP	1	0	0	0	1	1	458.472	18.4394	-0.312369	-0.715077	0.330709	-0.410771	-0.751766	0.203004
83A6	M	Saline	1	15 min	LP	na	na	na	na	na	0	N/A	N/A	-1.31067	#VALUE!	#VALUE!	#VALUE!	#VALUE!	#VALUE!
84A3	M	Saline	1	15 min	CS	0	0	0	0	0	0	563.934	5.3613	-1.31067	-0.546971	-1.47878	-1.90816	-2.92133	0.00695511
84A4	M	Saline	1	15 min	CS	na	na	na	na	na	0	N/A	N/A	-1.31067	#VALUE!	#VALUE!	#VALUE!	#VALUE!	#VALUE!
86A1	M	Morphine	1	15 min	HP	0	0	0	0	0	0	681.697	6.10333	-1.31067	-0.359258	-1.37611	-1.73628	-2.67229	0.0104693
86A2	M	Morphine	1	15 min	HP	0	1	0	0	1	2	1678.01	26.9283	0.685934	1.22886	1.50524	1.98639	2.72148	0.987696
87A4	M	Morphine	1	15 min	LP	0	0	0	0	1	1	1850.14	32.5812	-0.312369	1.50323	2.28737	2.04991	2.81352	0.989418
87A5	M	Morphine	1	15 min	LP	0	1	0	0	0	1	1522.89	21.6905	-0.312369	0.981598	0.780533	0.866588	1.099	0.845271
88A4	M	Saline	1	15 min	LP	0	0	0	0	0	0	775.587	15.7981	-1.31067	-0.209598	-0.0347423	-0.871616	-1.41948	0.0777273
88A5	M	Saline	1	15 min	LP	0	0	0	0	0	0	578.523	10.5335	-1.31067	-0.523716	-0.763155	-1.4808	-2.30213	0.0191589
88A6	M	Saline	1	15 min	HP	0	1	1	0	1	3	980.332	14.6423	1.68424	0.116764	-0.194659	0.890299	1.13335	0.852568
88A7	M	Saline	1	15 min	HP	0	1	0	0	0	1	1234.3	19.837	-0.312369	0.521588	0.524082	0.442568	0.484637	0.663817
90A3	M	Morphine	1	15 min	LP	0	0	0	0	0	0	597.287	16.12	-1.31067	-0.493806	0.00979592	-1.01633	-1.62916	0.0562034
90A4	M	Morphine	1	15 min	LP	0	0	0	0	0	0	1481.11	9.70342	-1.31067	0.915001	-0.878005	-0.684347	-1.14815	0.116686
92A5	M	Saline	1	15 min	CS	0	0	0	0	0	0	215.78	6.64099	-1.31067	-1.10193	-1.30172	-2.13868	-3.25533	0.00401164
92A6	M	Saline	1	15 min	CS	1	0	0	0	0	0	847.969	6.82664	-1.31067	-0.0942212	-1.27604	-1.51952	-2.35823	0.0174883
80A5	M	Morphine	1	60 min	CS	0	0	0	0	0	0	615.848	10.2596	-1.31067	-0.46422	-0.801052	-1.46701	-2.28215	0.0197907
80A6	M	Morphine	1	60 min	CS	1	0	0	0	0	0	646.066	13.6987	-1.31067	-0.416053	-0.325216	-1.16323	-1.84201	0.040175
81A5	M	Morphine	1	60 min	CS	0	0	0	0	1	1	883.156	8.26156	-0.312369	-0.0381334	-1.0775	-0.818331	-1.34228	0.087404
81A6	M	Morphine	1	60 min	CS	0	0	0	0	0	0	461.565	11.8482	-1.31067	-0.710146	-0.581252	-1.48751	-2.31186	0.0188583
83A5	M	Saline	1	60 min	LP	0	0	0	1	0	1	1910.46	22.4673	-0.312369	1.59938	0.888011	1.29916	1.72576	0.939126
83A6	M	Saline	1	60 min	LP	0	0	0	0	1	1	1523.09	29.8359	-0.312369	0.981917	1.90753	1.51785	2.04261	0.963066
84A3	M	Saline	1	60 min	CS	1	0	0	0	0	0	751.874	12.1359	-1.31067	-0.247396	-0.541446	-1.18701	-1.87645	0.0380318
84A4	M	Saline	1	60 min	CS	0	0	0	0	0	0	460.9	9.13141	-1.31067	-0.711206	-0.957148	-1.70531	-2.62742	0.011268
86A1	M	Morphine	1	60 min	HP	0	0	0	0	0	0	1396.55	27.6468	-1.31067	0.780213	1.60465	0.669049	0.812785	0.772749
86A2	M	Morphine	1	60 min	HP	0	1	0	0	1	2	1130.72	23.5837	0.685934	0.356482	1.04248	1.19589	1.57613	0.923317
87A4	M	Morphine	1	60 min	LP	0	0	0	0	0	0	708.688	14.6876	-1.31067	-0.316234	-0.188392	-1.02433	-1.64075	0.0551932
87A5	M	Morphine	1	60 min	LP	0	1	0	0	1	2	1481.69	16.4496	0.685934	0.915925	0.0553995	0.961155	1.23602	0.872688
88A4	M	Saline	1	60 min	LP	0	0	0	0	0	0	1085.36	11.5111	-1.31067	0.284178	-0.627893	-0.918162	-1.48693	0.0700877
88A5	M	Saline	1	60 min	LP	0	0	0	0	0	0	1735.16	24.9126	-1.31067	1.31995	1.22634	0.774186	0.965117	0.814001
88A6	M	Saline	1	60 min	HP	0	0	0	0	1	1	1742.45	16.9475	-0.312369	1.33157	0.124289	0.697357	0.853801	0.784458
88A7	M	Saline	1	60 min	HP	0	0	0	0	1	1	1047.57	18.1477	-0.312369	0.223941	0.290349	0.129042	0.0303696	0.481984
90A3	M	Morphine	1	60 min	LP	0	1	0	0	0	1	1116.12	18.95	-0.312369	0.333209	0.401356	0.258699	0.218229	0.559486
90A4	M	Morphine	1	60 min	LP	0	0	0	0	0	0	484.223	18.8028	-1.31067	-0.67403	0.380989	-0.909968	-1.47505	0.0713803
92A5	M	Saline	1	60 min	CS	1	0	0	0	0	0	N/A	N/A	-1.31067	#VALUE!	#VALUE!	#VALUE!	#VALUE!	#VALUE!
92A6	M	Saline	1	60 min	CS	1	0	0	0	0	0	N/A	N/A	-1.31067	#VALUE!	#VALUE!	#VALUE!	#VALUE!	#VALUE!
80A5	M	Morphine	2	0 min	HP	0	0	0	0	0	0	650.534	13.3891	-1.31067	-0.408931	-0.368053	-1.18371	-1.87168	0.0383223
80A6	M	Morphine	2	0 min	HP	0	1	0	1	0	2	1066.47	16.9466	0.685934	0.254068	0.124165	0.603965	0.718484	0.744159
81A5	M	Morphine	2	0 min	HP	0	1	1	0	0	2	1235.71	20.8614	0.685934	0.523835	0.665818	1.07866	1.40627	0.900871
81A6	M	Morphine	2	0 min	HP	1	0	0	0	0	0	1917.78	34.525	-1.31067	1.61105	2.55632	1.71708	2.33128	0.976777
83A5	M	Saline	2	0 min	CS	1	1	0	0	0	1	1005.31	16.0885	-0.312369	0.156579	0.00543756	-0.0759481	-0.266641	0.362608
83A6	M	Saline	2	0 min	CS	1	0	0	0	0	0	576.259	10.5521	-1.31067	-0.527325	-0.760581	-1.48147	-2.30311	0.0191284
84A3	M	Saline	2	0 min	HP	0	1	0	0	0	1	1109.02	22.0826	-0.312369	0.321892	0.834784	0.502303	0.571187	0.695024
84A4	M	Saline	2	0 min	HP	0	0	0	0	0	0	606.51	14.505	-1.31067	-0.479105	-0.213656	-1.1366	-1.80342	0.0427138
86A1	M	Morphine	2	0 min	LP	1	1	0	0	0	1	1354.62	18.292	-0.312369	0.713377	0.310315	0.434091	0.472354	0.659262
86A2	M	Morphine	2	0 min	LP	0	1	0	0	1	2	1979.23	36.8814	0.685934	1.709	2.88235	3.06989	4.29137	0.999076
87A4	M	Morphine	2	0 min	CS	1	0	0	0	0	0	786.925	18.9812	-1.31067	-0.191525	0.405673	-0.60635	-1.03514	0.137406
87A5	M	Morphine	2	0 min	CS	0	0	0	0	0	0	456.761	7.67926	-1.31067	-0.717804	-1.15807	-1.82533	-2.80133	0.00847171
88A4	M	Saline	2	0 min	CS	0	0	0	0	0	0	542.325	9.06817	-1.31067	-0.581415	-0.965898	-1.63252	-2.52196	0.0133898
88A5	M	Saline	2	0 min	CS	1	0	0	0	0	0	726.066	9.96154	-1.31067	-0.288534	-0.842291	-1.38548	-2.16402	0.0239657
88A6	M	Saline	2	0 min	LP	0	0	0	0	0	0	1351.01	12.0002	-1.31067	0.707622	-0.560221	-0.625129	-1.06235	0.132151
88A7	M	Saline	2	0 min	LP	1	0	0	1	0	1	1224.32	24.3673	-0.312369	0.505679	1.1509	0.795139	0.995476	0.821495
90A3	M	Morphine	2	0 min	CS	1	0	0	0	0	0	624.743	17.3225	-1.31067	-0.450042	0.176174	-0.893964	-1.45186	0.0739685
90A4	M	Morphine	2	0 min	CS	1	0	0	0	0	0	1296.96	18.8848	-1.31067	0.621467	0.392335	-0.126504	-0.339892	0.335058
92A5	M	Saline	2	0 min	HP	0	1	0	0	1	2	1722.94	15.7977	0.685934	1.30048	-0.0347976	1.13966	1.49466	0.9132
92A6	M	Saline	2	0 min	HP	0	1	0	0	1	2	620.651	21.2014	0.685934	-0.456564	0.712861	0.517888	0.593768	0.702894
80A5	M	Morphine	2	15 min	HP	0	0	0	0	0	0	1024.43	19.3981	-1.31067	0.187056	0.463355	-0.345992	-0.657908	0.229319
80A6	M	Morphine	2	15 min	HP	0	1	0	0	0	1	1403.19	24.8475	-0.312369	0.790797	1.21734	1.00451	1.29883	0.883806
81A5	M	Morphine	2	15 min	HP	0	1	0	0	0	1	1401.08	26.562	-0.312369	0.787434	1.45456	1.13953	1.49447	0.913175
81A6	M	Morphine	2	15 min	HP	1	0	0	0	0	0	957.642	5.97414	-1.31067	0.0805967	-1.39399	-1.48282	-2.30506	0.0190677
83A5	M	Saline	2	15 min	CS	1	0	0	0	0	0	592.913	6.78645	-1.31067	-0.500779	-1.2816	-1.76655	-2.71615	0.00974287
83A6	M	Saline	2	15 min	CS	1	0	0	0	0	0	525.008	10.3764	-1.31067	-0.609019	-0.784891	-1.54451	-2.39444	0.0164871
84A3	M	Saline	2	15 min	HP	0	0	0	0	1	1	796.809	17.3082	-0.312369	-0.17577	0.174196	-0.177766	-0.414165	0.308226
84A4	M	Saline	2	15 min	HP	0	0	0	0	0	0	452.852	8.31461	-1.31067	-0.724035	-1.07016	-1.77829	-2.73316	0.00947476
86A1	M	Morphine	2	15 min	LP	0	0	0	0	0	0	1062.69	19.5329	-1.31067	0.248042	0.482006	-0.298644	-0.589305	0.250016
86A2	M	Morphine	2	15 min	LP	1	0	0	0	1	1	933.568	21.5398	-0.312369	0.042223	0.759682	0.291199	0.265319	0.578611
87A4	M	Morphine	2	15 min	CS	1	0	0	0	0	0	512.476	5.79513	-1.31067	-0.628995	-1.41876	-1.92267	-2.94236	0.00671863
87A5	M	Morphine	2	15 min	CS	0	0	0	0	0	0	294.019	5.81915	-1.31067	-0.977213	-1.41543	-2.12958	-3.24215	0.00409985
88A4	M	Saline	2	15 min	CS	1	0	0	0	0	0	na	na	-1.31067	#VALUE!	#VALUE!	#VALUE!	#VALUE!	#VALUE!
88A5	M	Saline	2	15 min	CS	1	1	0	0	0	1	994.915	13.2594	-0.312369	0.14001	-0.385998	-0.312017	-0.608682	0.244047
88A6	M	Saline	2	15 min	LP	0	0	0	0	1	1	921.092	17.5407	-0.312369	0.0223363	0.206365	-0.040378	-0.215104	0.38256
88A7	M	Saline	2	15 min	LP	1	1	0	0	0	1	2193.94	22.8603	-0.312369	2.05125	0.942387	1.60156	2.1639	0.969584
90A3	M	Morphine	2	15 min	CS	0	0	0	0	0	0	527.375	6.24307	-1.31067	-0.605246	-1.35678	-1.87263	-2.86985	0.00756957
90A4	M	Morphine	2	15 min	CS	1	0	0	0	0	0	841.357	12.3241	-1.31067	-0.104761	-0.515406	-1.08643	-1.73072	0.0479177
92A5	M	Saline	2	15 min	HP	0	1	0	0	0	1	1046.9	12.5357	-0.312369	0.222873	-0.486129	-0.32017	-0.620494	0.240455
92A6	M	Saline	2	15 min	HP	0	1	0	0	0	1	1385	13.6328	-0.312369	0.761802	-0.334334	0.090718	-0.0251587	0.459074
80A5	M	Morphine	2	60 min	HP	1	0	0	0	0	0	1100.11	24.9776	-1.31067	0.30769	1.23534	0.172326	0.0930828	0.507945
80A6	M	Morphine	2	60 min	HP	0	1	0	0	0	1	1024.47	17.0742	-0.312369	0.18712	0.141819	0.0211551	-0.125948	0.417992
81A5	M	Morphine	2	60 min	HP	0	1	0	0	1	2	2026.85	26.7386	0.685934	1.78491	1.47899	2.30469	3.18267	0.99423
81A6	M	Morphine	2	60 min	HP	0	0	0	0	0	0	679.976	8.28494	-1.31067	-0.362001	-1.07427	-1.56355	-2.42202	0.0157625
83A5	M	Saline	2	60 min	CS	0	0	0	0	0	0	643.145	14.8738	-1.31067	-0.420709	-0.162629	-1.0721	-1.70997	0.0495107
83A6	M	Saline	2	60 min	CS	1	0	0	0	0	0	965.658	11.2225	-1.31067	0.0933742	-0.667824	-1.05566	-1.68614	0.0514013
84A3	M	Saline	2	60 min	HP	0	1	1	0	0	2	1039.32	15.9515	0.685934	0.210791	-0.0135178	0.498472	0.565636	0.693072
84A4	M	Saline	2	60 min	HP	0	1	0	0	0	1	983.436	19.6531	-0.312369	0.121712	0.498637	0.188064	0.115885	0.517381
86A1	M	Morphine	2	60 min	LP	1	0	0	0	0	0	711.431	12.2818	-1.31067	-0.311862	-0.521259	-1.214	-1.91557	0.035731
86A2	M	Morphine	2	60 min	LP	0	0	0	0	1	1	688.056	14.1838	-0.312369	-0.349121	-0.258098	-0.531461	-0.926634	0.160128
87A4	M	Morphine	2	60 min	CS	1	0	0	0	0	0	743.982	27.5093	-1.31067	-0.259976	1.58562	0.0342577	-0.106964	0.425661
87A5	M	Morphine	2	60 min	CS	0	0	0	0	0	0	488.076	8.74572	-1.31067	-0.667888	-1.01051	-1.71016	-2.63444	0.0111391
88A4	M	Saline	2	60 min	CS	1	1	0	0	0	1	563.187	6.83724	-0.312369	-0.548162	-1.27457	-1.23804	-1.9504	0.0337957
88A5	M	Saline	2	60 min	CS	1	1	0	0	0	1	461.07	6.86987	-0.312369	-0.710935	-1.27006	-1.33305	-2.08806	0.0270919
88A6	M	Saline	2	60 min	LP	0	0	0	0	0	0	735.993	17.8136	-1.31067	-0.27271	0.244123	-0.748364	-1.24091	0.101759
88A7	M	Saline	2	60 min	LP	0	0	0	0	0	0	567.77	12.6938	-1.31067	-0.540856	-0.464255	-1.3184	-2.06683	0.0280341
90A3	M	Morphine	2	60 min	CS	1	0	0	0	0	0	605.387	9.87831	-1.31067	-0.480895	-0.853807	-1.50749	-2.3408	0.0179915
90A4	M	Morphine	2	60 min	CS	1	0	0	0	1	1	1091.59	15.4296	-0.312369	0.294109	-0.0857281	-0.046138	-0.223449	0.3793
92A5	M	Saline	2	60 min	HP	0	0	0	0	0	0	860.041	8.32903	-1.31067	-0.0749785	-1.06817	-1.38789	-2.16752	0.0238303
92A6	M	Saline	2	60 min	HP	0	0	0	0	0	0	2151.95	22.1977	-1.31067	1.98431	0.850709	0.955598	1.22797	0.871199
80A5	M	Morphine	3	0 min	LP	0	0	0	0	0	0	1107.76	20.7302	-1.31067	0.319884	0.647665	-0.15986	-0.388221	0.317464
80A6	M	Morphine	3	0 min	LP	0	0	0	0	1	1	679.748	21.5114	-0.312369	-0.362364	0.755752	0.0462984	-0.0895183	0.432741
81A5	M	Morphine	3	0 min	LP	0	1	0	0	0	1	1116.72	23.2688	-0.312369	0.334166	0.998907	0.604478	0.719228	0.744393
81A6	M	Morphine	3	0 min	LP	0	1	0	0	1	2	920.716	11.8691	0.685934	0.021737	-0.57836	0.058787	-0.0714235	0.440112
83A5	M	Saline	3	0 min	HP	0	0	0	0	0	0	1321.4	14.2969	-1.31067	0.660424	-0.242449	-0.469856	-0.837375	0.181024
83A6	M	Saline	3	0 min	HP	0	0	0	0	1	1	1222.41	33.7211	-0.312369	0.502635	2.44509	1.54097	2.07611	0.96499
84A3	M	Saline	3	0 min	LP	0	1	0	0	0	1	2013.23	20.3354	-0.312369	1.7632	0.59304	1.227	1.6212	0.928439
84A4	M	Saline	3	0 min	LP	0	0	0	0	0	0	1768.82	15.5443	-1.31067	1.37361	-0.0698582	0.0575458	-0.0732219	0.439379
86A1	M	Morphine	3	0 min	CS	1	0	0	0	0	0	1194.17	11.6586	-1.31067	0.457621	-0.607485	-0.802359	-1.31914	0.0905102
86A2	M	Morphine	3	0 min	CS	0	0	0	0	0	0	773.987	12.685	-1.31067	-0.212148	-0.465472	-1.12198	-1.78223	0.0441717
87A4	M	Morphine	3	0 min	HP	0	1	0	0	0	1	1528.09	21.7225	-0.312369	0.989887	0.78496	0.874117	1.10991	0.847619
87A5	M	Morphine	3	0 min	HP	0	1	0	0	1	2	492.461	11.4526	0.685934	-0.660898	-0.635988	-0.383881	-0.712805	0.213646
88A4	M	Saline	3	0 min	HP	1	1	0	0	1	2	1076.97	19.4526	0.685934	0.270805	0.470896	0.814308	1.02325	0.828142
88A5	M	Saline	3	0 min	HP	0	1	0	0	0	1	1831.04	13.9714	-0.312369	1.47279	-0.287485	0.54416	0.631833	0.715891
88A6	M	Saline	3	0 min	CS	1	0	0	0	0	0	885.652	12.5519	-1.31067	-0.0341548	-0.483888	-1.02587	-1.64299	0.0550002
88A7	M	Saline	3	0 min	CS	0	0	0	0	0	0	540.488	8.14286	-1.31067	-0.584344	-1.09392	-1.70824	-2.63167	0.0111898
90A3	M	Morphine	3	0 min	HP	0	1	1	0	1	3	1635.97	23.0716	1.68424	1.16185	0.971622	2.1908	3.01764	0.99243
90A4	M	Morphine	3	0 min	HP	0	1	0	0	1	2	1809	21.3351	0.685934	1.43766	0.731359	1.66454	2.25515	0.973738
92A5	M	Saline	3	0 min	LP	0	0	0	0	0	0	1578.65	24.4628	-1.31067	1.07048	1.16411	0.588622	0.696254	0.737086
92A6	M	Saline	3	0 min	LP	0	1	0	0	0	1	824.831	10.6689	-0.312369	-0.131103	-0.744421	-0.681664	-1.14426	0.117351
80A5	M	Morphine	3	15 min	LP	0	0	0	0	1	1	1596.27	23.6713	-0.312369	1.09857	1.0546	1.09506	1.43003	0.904331
80A6	M	Morphine	3	15 min	LP	0	0	0	0	0	0	1577.99	18.5754	-1.31067	1.06943	0.349526	0.117406	0.0135102	0.475015
81A5	M	Morphine	3	15 min	LP	0	0	0	0	0	0	895.91	22.3028	-1.31067	-0.0178036	0.865251	-0.236672	-0.499513	0.278926
81A6	M	Morphine	3	15 min	LP	0	0	0	0	0	0	608.355	15.4896	-1.31067	-0.476164	-0.0774265	-1.05614	-1.68683	0.0513453
83A5	M	Saline	3	15 min	HP	1	0	0	0	0	0	1062.59	27.021	-1.31067	0.247883	1.51806	0.29979	0.277766	0.58363
83A6	M	Saline	3	15 min	HP	1	0	0	0	0	0	533.185	20.178	-1.31067	-0.595985	0.571263	-0.753244	-1.24797	0.100693
84A3	M	Saline	3	15 min	LP	0	0	0	0	1	1	989.212	14.5281	-0.312369	0.130919	-0.21046	-0.216061	-0.46965	0.288983
84A4	M	Saline	3	15 min	LP	0	0	0	0	0	0	1114.52	9.88056	-1.31067	0.330659	-0.853496	-1.02062	-1.63537	0.0556595
86A1	M	Morphine	3	15 min	CS	1	0	0	0	0	0	1251.04	23.8647	-1.31067	0.548271	1.08136	0.227647	0.173238	0.541045
86A2	M	Morphine	3	15 min	CS	1	0	0	0	0	0	646.87	9.85679	-1.31067	-0.414772	-0.856785	-1.46955	-2.28584	0.0196726
87A4	M	Morphine	3	15 min	HP	0	0	0	0	0	0	889.07	16.7637	-1.31067	-0.0287065	0.0988585	-0.685955	-1.15048	0.116289
87A5	M	Morphine	3	15 min	HP	0	0	0	0	1	1	394.646	13.9707	-0.312369	-0.816815	-0.287582	-0.82897	-1.35769	0.0853887
88A4	M	Saline	3	15 min	HP	0	1	0	0	1	2	1777.92	23.6777	0.685934	1.38811	1.05548	1.82207	2.4834	0.981856
88A5	M	Saline	3	15 min	HP	0	1	1	0	0	2	1383.2	14.9385	0.685934	0.758933	-0.153677	0.746223	0.924603	0.803626
88A6	M	Saline	3	15 min	CS	1	0	0	0	0	0	808.71	15.7978	-1.31067	-0.1568	-0.0347838	-0.839978	-1.37364	0.083348
88A7	M	Saline	3	15 min	CS	1	0	0	0	0	0	583.838	5.81962	-1.31067	-0.515244	-1.41537	-1.8525	-2.84069	0.00794122
90A3	M	Morphine	3	15 min	HP	0	0	0	0	0	0	1215.68	26.0143	-1.31067	0.491907	1.37878	0.365665	0.373213	0.621469
90A4	M	Morphine	3	15 min	HP	0	0	0	0	0	0	1690.69	16.2871	-1.31067	1.24907	0.0329159	0.0422326	-0.0954092	0.430347
92A5	M	Saline	3	15 min	LP	0	0	0	0	0	0	1121.09	12.3646	-1.31067	0.341132	-0.509803	-0.815787	-1.33859	0.0878923
92A6	M	Saline	3	15 min	LP	1	0	0	0	0	0	1632.16	17.3227	-1.31067	1.15577	0.176202	0.0690591	-0.0565402	0.446196
80A5	M	Morphine	3	60 min	LP	1	0	0	0	1	1	1271.37	30.037	-0.312369	0.580677	1.93536	1.2933	1.71726	0.938316
80A6	M	Morphine	3	60 min	LP	1	0	0	0	0	0	1401.69	19.2989	-1.31067	0.788406	0.44963	0.00670815	-0.146881	0.409582
81A5	M	Morphine	3	60 min	LP	1	0	0	0	0	0	429.03	13.1158	-1.31067	-0.762007	-0.405866	-1.41729	-2.21012	0.0222429
81A6	M	Morphine	3	60 min	LP	0	0	0	0	1	1	712.427	14.6017	-0.312369	-0.310274	-0.200277	-0.474761	-0.844482	0.179285
83A5	M	Saline	3	60 min	HP	1	1	0	0	1	2	497.228	23.5829	0.685934	-0.6533	1.04237	0.590261	0.698629	0.737847
83A6	M	Saline	3	60 min	HP	0	0	0	0	1	1	477.401	31.3368	-0.312369	-0.684904	2.1152	0.638224	0.768122	0.759496
84A3	M	Saline	3	60 min	LP	0	1	0	0	0	1	1719.6	20.6848	-0.312369	1.29515	0.641384	0.97424	1.25498	0.876137
84A4	M	Saline	3	60 min	LP	1	1	0	0	0	1	631.018	11.8275	-0.312369	-0.440039	-0.584116	-0.774326	-1.27852	0.0962033
86A1	M	Morphine	3	60 min	CS	1	0	0	0	0	0	570.482	11.2225	-1.31067	-0.536533	-0.667824	-1.43341	-2.23347	0.021417
86A2	M	Morphine	3	60 min	CS	0	0	0	0	0	0	717.604	10.4611	-1.31067	-0.302022	-0.773172	-1.35363	-2.11788	0.0258197
87A4	M	Morphine	3	60 min	HP	0	0	0	0	0	0	1146.38	12.769	-1.31067	0.381444	-0.45385	-0.759287	-1.25673	0.0993874
87A5	M	Morphine	3	60 min	HP	0	0	0	0	0	0	839.17	16.8633	-1.31067	-0.108247	0.112639	-0.725694	-1.20806	0.106841
88A4	M	Saline	3	60 min	HP	na	na	na	na	na	0			-1.31067	-1.44588	-2.22057	-2.87577	-4.3233	0.000686295
88A5	M	Saline	3	60 min	HP	0	1	1	0	0	2	1497.18	25.6918	0.685934	0.940616	1.33415	1.7147	2.32783	0.976647
88A6	M	Saline	3	60 min	CS	0	0	0	0	0	0	745.502	8.74594	-1.31067	-0.257553	-1.01048	-1.46406	-2.27788	0.0199285
88A7	M	Saline	3	60 min	CS	0	1	0	0	0	1	471.983	17.4856	-0.312369	-0.69354	0.198741	-0.474093	-0.843514	0.179521
90A3	M	Morphine	3	60 min	HP	1	0	0	0	0	0	1301.61	32.1126	-1.31067	0.628879	2.22254	0.935249	1.19848	0.865619
90A4	M	Morphine	3	60 min	HP	0	0	0	0	0	0	1598.55	17.1905	-1.31067	1.1022	0.157911	0.0263639	-0.118401	0.421036
92A5	M	Saline	3	60 min	LP	0	0	0	0	0	0	1820.16	20.7567	-1.31067	1.45544	0.651332	0.523254	0.601543	0.705576
92A6	M	Saline	3	60 min	LP	1	0	0	0	0	0	680.924	10.6073	-1.31067	-0.36049	-0.752944	-1.37701	-2.15175	0.0244455
